# Plant breeding simulations with AlphaSimR

**DOI:** 10.1101/2023.12.30.573724

**Authors:** Jon Bančič, Philip Greenspoon, Chris R. Gaynor, Gregor Gorjanc

**Affiliations:** The Roslin Institute and Royal (Dick) School of Veterinary Studies, University of Edinburgh, Easter Bush, Edinburgh, EH25 9RG, Midlothian, United Kingdom.; Bayer Crop Science, 700 Chesterfield Pkwy W., Chesterfield, MO 63017, Missouri, USA.

**Keywords:** AlphaSimR, plant breeding, stochastic simulation, self-pollinated crop breeding, hybrid breeding, clonal breeding

## Abstract

Plant breeding plays a crucial role in the development of high-performing crop varieties that meet the demands of society. Emerging breeding techniques offer the potential to improve the precision and efficiency of plant breeding programs; however, their optimal implementation requires refinement of existing breeding programs or the design of new ones. Stochastic simulations are a cost-effective solution for testing and optimizing new breeding strategies. The aim of this paper is to provide an introduction to stochastic simulation with software AlphaSimR for plant breeding students, researchers, and experienced breeders. We present an overview of how to use the software and provide an introductory AlphaSimR vignette as well as complete AlphaSimR scripts of breeding programs for self-pollinated, clonal, and cross-pollinated plants, including relevant breeding techniques, such as backcrossing, speed breeding, genomic selection, index selection, and others. Our objective is to provide a foundation for understanding and utilizing simulation software, enabling readers to adapt the provided scripts for their own use or even develop completely new plant breeding programs. By incorporating simulation software into plant breeding education and practice, the next generation of plant breeders will have a valuable tool in their quest to provide sustainable and nutritious food sources for a growing population.
