## Supplementary material for "Plant breeding simulations with AlphaSimR": Scripts: Results_LineGS_const.csv

year	rep	scenario	meanG	varG	accSel
1	1	LineGS_const	1.040920528	1.006837459	0.313510714
2	1	LineGS_const	1.461336649	1.307198547	0.313611805
3	1	LineGS_const	1.910903774	1.322897305	0.281511366
4	1	LineGS_const	2.123847933	1.215275619	0.350517688
5	1	LineGS_const	2.579200759	1.065781931	0.377968147
6	1	LineGS_const	2.898184549	0.888779825	0.346503436
7	1	LineGS_const	3.027366331	0.77611632	0.339296753
8	1	LineGS_const	3.37744428	0.766817964	0.330391041
9	1	LineGS_const	3.56391776	0.803803017	0.284693913
10	1	LineGS_const	3.681716873	0.73190658	0.336771801
11	1	LineGS_const	4.018045412	0.850219315	0.25583328
12	1	LineGS_const	4.111095038	0.732027107	0.278323747
13	1	LineGS_const	4.37014851	0.789951799	0.299138616
14	1	LineGS_const	4.494267818	0.707484918	0.276846249
15	1	LineGS_const	4.818790995	0.706307502	0.153883853
16	1	LineGS_const	4.769094432	0.677886656	0.267271146
17	1	LineGS_const	4.858949475	0.81493795	0.266841997
18	1	LineGS_const	5.122776796	0.749952613	0.202951589
19	1	LineGS_const	5.338514678	0.927603692	0.391897017
20	1	LineGS_const	5.248196173	0.857247451	0.133984394
21	1	LineGS_const	5.641879799	0.667911088	0.488504243
22	1	LineGS_const	5.560353845	0.725214434	0.297163841
23	1	LineGS_const	5.737368262	0.731902291	0.407629894
24	1	LineGS_const	5.941857477	0.844695819	0.404779946
25	1	LineGS_const	6.280429833	0.820223294	0.554942741
26	1	LineGS_const	6.523966795	0.775242464	0.495441741
27	1	LineGS_const	6.82725134	0.573069829	0.62189324
28	1	LineGS_const	7.175551943	0.908007482	0.461060292
29	1	LineGS_const	7.468272948	0.917030857	0.549605598
30	1	LineGS_const	8.120524267	1.040281685	0.692079022
31	1	LineGS_const	8.597735038	0.721992064	0.707681408
32	1	LineGS_const	9.241148398	0.549599128	0.537409484
33	1	LineGS_const	9.46020043	0.507229439	0.140126094
34	1	LineGS_const	9.551327032	0.441238708	0.191496367
35	1	LineGS_const	9.566568009	0.360293804	0.638943716
36	1	LineGS_const	9.753855813	0.389945387	0.442314269
37	1	LineGS_const	9.716929069	0.376504007	0.606979519
38	1	LineGS_const	9.994244355	0.417290407	0.215668264
39	1	LineGS_const	10.309366	0.239093089	0.015904988
40	1	LineGS_const	10.30935176	0.214066385	0.261477846
1	2	LineGS_const	1.1532705	1.015639478	0.300108473
2	2	LineGS_const	1.462704995	1.449910928	0.309682242
3	2	LineGS_const	2.023308825	1.378664764	0.2813569
4	2	LineGS_const	2.524104061	1.512009221	0.317219719
5	2	LineGS_const	2.647165832	1.368537343	0.376468325
6	2	LineGS_const	3.18263385	0.938171021	0.373445245
7	2	LineGS_const	3.203117273	0.960722887	0.324234002
8	2	LineGS_const	3.367024242	0.995752503	0.227752728
9	2	LineGS_const	3.616079723	0.8234376	0.317840132
10	2	LineGS_const	3.96532113	0.631120959	0.30984051
11	2	LineGS_const	4.226628612	0.61935924	0.290913434
12	2	LineGS_const	4.536419277	0.459706082	0.306211589
13	2	LineGS_const	4.826898452	0.597767744	0.224334347
14	2	LineGS_const	4.723294166	0.501586892	0.222313326
15	2	LineGS_const	4.792439899	0.56753865	0.168427415
16	2	LineGS_const	4.968245943	0.48637702	0.248834677
17	2	LineGS_const	5.106943682	0.476370347	0.26205459
18	2	LineGS_const	5.047388306	0.457042355	0.282094822
19	2	LineGS_const	5.47024906	0.537453741	0.177610889
20	2	LineGS_const	5.596408083	0.417420474	0.216492311
21	2	LineGS_const	5.90178925	0.506236122	0.592145417
22	2	LineGS_const	6.047536182	0.473525977	0.531728426
23	2	LineGS_const	6.485195796	0.501603319	0.515418408
24	2	LineGS_const	6.545814815	0.455476762	0.58532535
25	2	LineGS_const	6.817968393	0.360698272	0.178704338
26	2	LineGS_const	6.982609793	0.313391902	-0.045051789
27	2	LineGS_const	6.858242195	0.343605085	0.108118815
28	2	LineGS_const	6.981809604	0.396846679	0.081877626
29	2	LineGS_const	6.988763068	0.386052499	0.642452585
30	2	LineGS_const	7.115682287	0.372255275	0.764682812
31	2	LineGS_const	7.259876471	0.446288753	0.721142632
32	2	LineGS_const	7.684965614	0.200801025	0.430998314
33	2	LineGS_const	7.801031755	0.200918515	0.524989958
34	2	LineGS_const	8.08036839	0.171527801	0.539337425
35	2	LineGS_const	8.161023375	0.170650129	0.243310829
36	2	LineGS_const	8.205503203	0.154522549	0.234010064
37	2	LineGS_const	8.351151648	0.147771737	-0.014473846
38	2	LineGS_const	8.294591541	0.172809629	0.254928617
39	2	LineGS_const	8.357899019	0.144243322	0.529787924
40	2	LineGS_const	8.403986305	0.149751378	0.157384358
1	3	LineGS_const	1.048450853	0.924414782	0.272847033
2	3	LineGS_const	1.501629166	1.273718479	0.301371689
3	3	LineGS_const	1.840528158	1.310469896	0.287902814
4	3	LineGS_const	2.139480599	1.082208125	0.364106306
5	3	LineGS_const	2.315374385	0.912704858	0.356535279
6	3	LineGS_const	2.809394419	0.660970067	0.279216244
7	3	LineGS_const	2.784049137	0.586061936	0.269726249
8	3	LineGS_const	3.052418115	0.602858162	0.191805993
9	3	LineGS_const	3.279029792	0.588553128	0.252803874
10	3	LineGS_const	3.378790175	0.560272303	0.140002594
11	3	LineGS_const	3.525902422	0.558029264	0.27853677
12	3	LineGS_const	3.772845198	0.492290604	0.217967667
13	3	LineGS_const	3.855317952	0.457352885	0.258428393
14	3	LineGS_const	3.986159092	0.503683806	0.231354397
15	3	LineGS_const	4.29191764	0.533789042	0.206122306
16	3	LineGS_const	4.402392816	0.471630205	0.219184766
17	3	LineGS_const	4.487399316	0.490105211	0.288214374
18	3	LineGS_const	4.603630189	0.431724306	0.234170114
19	3	LineGS_const	4.645347964	0.438079859	0.22508692
20	3	LineGS_const	4.787725798	0.439107611	0.209637063
21	3	LineGS_const	4.946743783	0.440450532	0.265860119
22	3	LineGS_const	5.097388359	0.442502436	0.355117859
23	3	LineGS_const	5.212379145	0.438184257	0.387234257
24	3	LineGS_const	5.417356129	0.398405455	0.251388316
25	3	LineGS_const	5.490593955	0.404704886	0.138210678
26	3	LineGS_const	5.526101761	0.508228274	0.241176355
27	3	LineGS_const	5.556008758	0.4479046	0.165790614
28	3	LineGS_const	5.549926522	0.465213617	0.427551299
29	3	LineGS_const	5.815559138	0.492022608	0.385870363
30	3	LineGS_const	5.995421207	0.653425247	0.605527116
31	3	LineGS_const	6.348729701	0.813126605	0.561185667
32	3	LineGS_const	6.694575203	0.574027928	0.466427615
33	3	LineGS_const	7.337893426	0.372399601	0.531457157
34	3	LineGS_const	7.522980172	0.34294137	0.485869928
35	3	LineGS_const	7.793593768	0.264973953	0.394409576
36	3	LineGS_const	7.867176186	0.256488599	0.362982489
37	3	LineGS_const	8.052798383	0.180147786	0.380743726
38	3	LineGS_const	8.112730819	0.231865135	0.400557288
39	3	LineGS_const	8.294197333	0.165610099	0.209428654
40	3	LineGS_const	8.340100884	0.227207398	0.37519656
1	4	LineGS_const	1.074381872	1.017776745	0.321751976
2	4	LineGS_const	1.540604821	1.2057561	0.317073432
3	4	LineGS_const	2.03369177	1.321061153	0.297368197
4	4	LineGS_const	2.206637402	1.349841323	0.271895956
5	4	LineGS_const	2.560063084	1.165943382	0.343911707
6	4	LineGS_const	2.796725643	0.745344837	0.299834878
7	4	LineGS_const	2.780780444	0.794728385	0.289656866
8	4	LineGS_const	2.799189285	0.841054955	0.208215115
9	4	LineGS_const	3.280364468	1.118101491	0.189417169
10	4	LineGS_const	3.494623473	1.018301304	0.252488747
11	4	LineGS_const	3.97517625	0.85801831	0.338915916
12	4	LineGS_const	4.15080096	0.854321415	0.393149398
13	4	LineGS_const	4.196403256	0.769964396	0.311664693
14	4	LineGS_const	4.22654111	0.748485344	0.323669709
15	4	LineGS_const	4.348364086	0.835195251	0.289416741
16	4	LineGS_const	4.481195924	0.828435771	0.218575129
17	4	LineGS_const	4.729669779	0.758380893	0.274600934
18	4	LineGS_const	5.162692917	0.660144639	0.191228611
19	4	LineGS_const	5.332591303	0.686995716	0.217265176
20	4	LineGS_const	5.418223925	0.624734338	0.246095077
21	4	LineGS_const	5.64840666	0.765456868	0.461220493
22	4	LineGS_const	5.888970374	0.754174809	0.533506698
23	4	LineGS_const	5.948109873	0.735669971	0.571556937
24	4	LineGS_const	6.351895665	0.807036064	0.336634286
25	4	LineGS_const	6.714117615	0.557588092	0.608298046
26	4	LineGS_const	7.024876797	0.491501141	0.238369253
27	4	LineGS_const	7.093326286	0.446817748	0.439392385
28	4	LineGS_const	7.335015962	0.465272232	0.465393441
29	4	LineGS_const	7.469858476	0.473653173	0.503256231
30	4	LineGS_const	7.895517945	0.547870927	0.564870354
31	4	LineGS_const	8.032798653	0.533396836	0.614429402
32	4	LineGS_const	8.238952694	0.485722217	0.367842136
33	4	LineGS_const	8.525407633	0.433436302	0.200243636
34	4	LineGS_const	8.712672916	0.342503777	0.15085124
35	4	LineGS_const	8.673967924	0.370857632	0.283232675
36	4	LineGS_const	8.895136023	0.354638203	0.530174618
37	4	LineGS_const	9.072519861	0.273955718	0.560505313
38	4	LineGS_const	9.290592761	0.391687441	0.12214841
39	4	LineGS_const	9.433400729	0.25511116	0.310734833
40	4	LineGS_const	9.468185119	0.250181686	0.009898105
1	5	LineGS_const	1.023486934	1.261567016	0.35077534
2	5	LineGS_const	1.394652301	1.698283208	0.353166907
3	5	LineGS_const	2.013390654	1.900680332	0.338494399
4	5	LineGS_const	2.325205589	1.821965114	0.393541232
5	5	LineGS_const	2.84496113	1.899665653	0.411227944
6	5	LineGS_const	3.190563194	1.33106819	0.387629508
7	5	LineGS_const	3.167017104	1.512739715	0.395482865
8	5	LineGS_const	3.426356396	1.397574829	0.395203115
9	5	LineGS_const	3.657465266	1.421993867	0.410409491
10	5	LineGS_const	3.96602477	1.613334777	0.401176913
11	5	LineGS_const	4.586454225	1.184311089	0.262841818
12	5	LineGS_const	4.884773273	1.216464765	0.51099804
13	5	LineGS_const	5.163290266	1.193626044	0.351523606
14	5	LineGS_const	5.441355793	1.223805755	0.35938416
15	5	LineGS_const	5.586601719	1.092956134	0.337038324
16	5	LineGS_const	5.698678754	1.295688698	0.333020623
17	5	LineGS_const	5.992785564	1.151311323	0.341048626
18	5	LineGS_const	6.319492647	1.063773063	0.233955718
19	5	LineGS_const	6.403871585	1.098272816	0.389179847
20	5	LineGS_const	6.901626349	1.021506949	0.225370242
21	5	LineGS_const	7.05184118	0.973398378	0.341926017
22	5	LineGS_const	7.354819903	1.072939694	0.510044445
23	5	LineGS_const	7.486620754	1.399671585	0.49284531
24	5	LineGS_const	7.858395018	1.440086533	0.472754834
25	5	LineGS_const	8.360353076	1.62331961	0.68459876
26	5	LineGS_const	8.870703133	1.159501037	0.78458889
27	5	LineGS_const	9.439251012	0.937631881	0.394331636
28	5	LineGS_const	9.666003822	0.785200162	0.186224426
29	5	LineGS_const	9.767704598	0.656521961	0.164682105
30	5	LineGS_const	9.832717257	0.579429292	0.334005097
31	5	LineGS_const	9.979694069	0.649936672	0.248147714
32	5	LineGS_const	10.06180846	0.603344276	0.60372031
33	5	LineGS_const	10.38131421	0.615644254	0.491643074
34	5	LineGS_const	10.68037938	0.578523589	0.628105492
35	5	LineGS_const	11.01963324	0.60072794	0.589092151
36	5	LineGS_const	11.21174373	0.576491312	0.630391364
37	5	LineGS_const	11.58244845	0.525730276	0.263018105
38	5	LineGS_const	11.70642847	0.575990036	0.251443737
39	5	LineGS_const	11.87634259	0.465383455	0.330122283
40	5	LineGS_const	12.10825686	0.416413836	0.456206203
1	6	LineGS_const	0.955830318	0.992882543	0.294958259
2	6	LineGS_const	1.386597457	0.946179266	0.205594715
3	6	LineGS_const	1.476665216	1.214567444	0.264953162
4	6	LineGS_const	1.675337416	0.978795514	0.243644179
5	6	LineGS_const	2.071026591	0.921092001	0.279575813
6	6	LineGS_const	2.503681386	0.612447682	0.310368671
7	6	LineGS_const	2.382413048	0.619150807	0.265084633
8	6	LineGS_const	2.383744709	0.608041392	0.251357695
9	6	LineGS_const	2.570931269	0.641621247	0.233936598
10	6	LineGS_const	2.754245247	0.75437674	0.249719965
11	6	LineGS_const	3.001118102	0.68149961	0.258922506
12	6	LineGS_const	3.111768359	0.596915737	0.295832051
13	6	LineGS_const	3.601308984	0.513714257	0.26613041
14	6	LineGS_const	3.551968669	0.532495508	-0.076387109
15	6	LineGS_const	3.69529446	0.481861605	0.256959537
16	6	LineGS_const	3.915971069	0.484236939	0.093500405
17	6	LineGS_const	4.114456206	0.429741438	0.192127777
18	6	LineGS_const	4.091499512	0.457072638	0.193300986
19	6	LineGS_const	4.277780546	0.480958376	0.230282906
20	6	LineGS_const	4.370297314	0.467628054	0.212001391
21	6	LineGS_const	4.350033335	0.518721751	0.222917512
22	6	LineGS_const	4.521971916	0.595836304	0.149623348
23	6	LineGS_const	4.669460062	0.495435259	0.418699792
24	6	LineGS_const	4.802611556	0.504800456	0.334767767
25	6	LineGS_const	5.126719612	0.425167858	0.467684358
26	6	LineGS_const	5.208729732	0.454130744	0.512862029
27	6	LineGS_const	5.365933604	0.447777289	0.317920511
28	6	LineGS_const	5.499704603	0.313686943	0.362327019
29	6	LineGS_const	5.427440461	0.281961562	0.106027109
30	6	LineGS_const	5.453078417	0.267404877	0.46386313
31	6	LineGS_const	5.549437708	0.347165373	0.005897293
32	6	LineGS_const	5.697608922	0.329171103	0.38909299
33	6	LineGS_const	5.840305305	0.350622409	0.347009456
34	6	LineGS_const	6.029099171	0.335057732	-0.249266085
35	6	LineGS_const	6.114884585	0.250521749	0.07822612
36	6	LineGS_const	5.850387975	0.266875969	-0.398306484
37	6	LineGS_const	5.860279981	0.258603591	0.06518909
38	6	LineGS_const	5.781102635	0.262411742	0.433510796
39	6	LineGS_const	5.680110193	0.290866447	0.093526307
40	6	LineGS_const	5.652595749	0.273834098	0.519800192
1	7	LineGS_const	0.942646039	0.922737455	0.218697846
2	7	LineGS_const	1.526099894	1.068229284	0.228444904
3	7	LineGS_const	1.87317087	0.94979817	0.301836574
4	7	LineGS_const	2.085406197	0.926879927	0.217113514
5	7	LineGS_const	2.317794238	0.769814408	0.247885233
6	7	LineGS_const	2.469497337	0.543271072	0.293264403
7	7	LineGS_const	2.575133728	0.553139847	0.267014216
8	7	LineGS_const	2.66394565	0.625300905	0.106481793
9	7	LineGS_const	2.864427677	0.646501506	0.303726014
10	7	LineGS_const	3.047173563	0.569100738	0.128885993
11	7	LineGS_const	3.314888564	0.53167349	0.415396246
12	7	LineGS_const	3.238785573	0.515100506	0.246261892
13	7	LineGS_const	3.56230463	0.452309942	0.270110348
14	7	LineGS_const	3.445822336	0.530470284	0.303747775
15	7	LineGS_const	3.599593917	0.463556058	0.125722747
16	7	LineGS_const	3.66255613	0.537383901	0.314622096
17	7	LineGS_const	4.109610609	0.50171622	0.210661356
18	7	LineGS_const	4.159173251	0.458944117	0.149369026
19	7	LineGS_const	4.376143104	0.426951143	0.262569365
20	7	LineGS_const	4.553610061	0.466258683	0.238463824
21	7	LineGS_const	4.613544567	0.379336571	0.289559984
22	7	LineGS_const	4.76786548	0.447928771	0.464235191
23	7	LineGS_const	4.995472858	0.464651948	0.428560312
24	7	LineGS_const	5.17500053	0.419000945	0.03645382
25	7	LineGS_const	5.337317952	0.382854705	0.353785105
26	7	LineGS_const	5.644967942	0.290348357	0.003220567
27	7	LineGS_const	5.670101408	0.282628859	0.110820153
28	7	LineGS_const	5.765216884	0.298955813	0.325462761
29	7	LineGS_const	5.85898627	0.295839175	0.511863022
30	7	LineGS_const	6.103603717	0.340146746	0.337427368
31	7	LineGS_const	6.08979306	0.340167239	0.295614502
32	7	LineGS_const	6.38850739	0.285089613	0.107236841
33	7	LineGS_const	6.470454757	0.25309706	0.470527774
34	7	LineGS_const	6.515600294	0.242665946	0.507696884
35	7	LineGS_const	6.596481858	0.271374857	0.205825167
36	7	LineGS_const	6.754548062	0.25913642	0.194199546
37	7	LineGS_const	6.779923607	0.247844508	-0.141117134
38	7	LineGS_const	6.866431352	0.220762609	0.090699089
39	7	LineGS_const	6.99415049	0.23524979	0.167540723
40	7	LineGS_const	6.989971483	0.236834606	0.554296032
1	8	LineGS_const	0.968812213	1.042927094	0.276969808
2	8	LineGS_const	1.733510931	1.126746474	0.313160446
3	8	LineGS_const	1.768381876	1.079817187	0.306889271
4	8	LineGS_const	1.976212318	1.303422033	0.314440567
5	8	LineGS_const	2.446562002	1.085692756	0.352763416
6	8	LineGS_const	2.900955095	0.717349836	0.287844575
7	8	LineGS_const	2.982212628	0.807623434	0.346341007
8	8	LineGS_const	3.406052001	0.766949235	0.271328906
9	8	LineGS_const	3.406427621	0.724544378	0.250027877
10	8	LineGS_const	3.498782166	0.740478513	0.307102149
11	8	LineGS_const	3.637884673	0.675816656	0.207877402
12	8	LineGS_const	3.730504544	0.693849901	0.260308716
13	8	LineGS_const	3.942197094	0.733272416	0.282206607
14	8	LineGS_const	4.068657901	0.693755478	0.237872839
15	8	LineGS_const	4.387856104	0.666779434	0.261010022
16	8	LineGS_const	4.793785427	0.700328145	0.268853662
17	8	LineGS_const	4.795981037	0.614587126	0.296148748
18	8	LineGS_const	4.913181419	0.644860442	0.265196082
19	8	LineGS_const	5.079418346	0.590309718	0.243598357
20	8	LineGS_const	5.112002932	0.570367573	0.196292875
21	8	LineGS_const	5.194026174	0.683975503	0.013554873
22	8	LineGS_const	5.19687991	0.685671387	0.14166993
23	8	LineGS_const	5.231311972	0.796815358	0.087488303
24	8	LineGS_const	5.188105605	0.738091331	0.229219644
25	8	LineGS_const	5.431124113	0.687654204	0.138014794
26	8	LineGS_const	5.445010326	0.875945802	0.218141465
27	8	LineGS_const	5.692028342	0.855793916	0.412208976
28	8	LineGS_const	5.807979699	0.906558197	0.486949476
29	8	LineGS_const	5.965074113	0.948378296	0.599288491
30	8	LineGS_const	6.264766463	0.975192404	0.169445317
31	8	LineGS_const	6.558165108	0.608787062	0.61770994
32	8	LineGS_const	6.78622898	0.685290721	0.512412625
33	8	LineGS_const	7.082639069	0.570112236	0.647471464
34	8	LineGS_const	7.358068351	0.529365705	0.088149259
35	8	LineGS_const	7.387306812	0.507519137	-0.382384745
36	8	LineGS_const	7.559930081	0.347842097	0.127809508
37	8	LineGS_const	7.384175833	0.359887383	0.528637409
38	8	LineGS_const	7.696178406	0.403767125	0.173998937
39	8	LineGS_const	7.557462822	0.401951139	0.694184767
40	8	LineGS_const	7.871543626	0.576417274	0.631938108
1	9	LineGS_const	0.975262599	1.072434999	0.278637468
2	9	LineGS_const	1.480623259	1.289132456	0.29564773
3	9	LineGS_const	1.799824271	1.64444934	0.37288115
4	9	LineGS_const	2.267023266	1.82271571	0.303806823
5	9	LineGS_const	2.676121473	1.312001526	0.311441936
6	9	LineGS_const	3.274726593	0.835016048	0.37425788
7	9	LineGS_const	3.480248408	0.801461625	0.279890705
8	9	LineGS_const	3.553197069	0.75204374	0.273262935
9	9	LineGS_const	3.643684195	0.953213743	0.277271477
10	9	LineGS_const	3.868992056	0.862221466	0.30239341
11	9	LineGS_const	4.170061664	0.848148339	0.19541514
12	9	LineGS_const	4.380280834	0.757399203	0.367695332
13	9	LineGS_const	4.477869155	0.822444166	0.210762103
14	9	LineGS_const	4.764455244	0.759027459	0.27133549
15	9	LineGS_const	4.928470617	0.719197488	0.298910509
16	9	LineGS_const	5.166642956	0.789179794	0.304386518
17	9	LineGS_const	5.344288745	0.763036355	0.324824439
18	9	LineGS_const	5.503248415	0.830334247	0.26735467
19	9	LineGS_const	5.843541022	0.712961874	0.159445211
20	9	LineGS_const	5.973080643	0.657666507	0.271972887
21	9	LineGS_const	5.96630778	0.647869902	0.475870812
22	9	LineGS_const	6.35399014	0.823624887	0.308334302
23	9	LineGS_const	6.338323006	0.740203142	0.461182206
24	9	LineGS_const	6.715373333	0.915109254	0.349049832
25	9	LineGS_const	7.020750615	0.766760131	0.481002694
26	9	LineGS_const	7.430157752	0.627096178	0.585062281
27	9	LineGS_const	7.554018773	0.670120684	0.343829289
28	9	LineGS_const	8.00082484	0.696474531	0.353661132
29	9	LineGS_const	7.994783034	0.608234603	0.618756958
30	9	LineGS_const	8.404383542	0.811121831	0.508117694
31	9	LineGS_const	8.814007408	0.581375101	0.655762684
32	9	LineGS_const	8.992183577	0.719242221	0.628847193
33	9	LineGS_const	9.22753582	0.616013268	0.723765028
34	9	LineGS_const	9.667251083	0.338275131	0.477711369
35	9	LineGS_const	9.86545673	0.37619059	0.397099725
36	9	LineGS_const	9.950235944	0.274939789	0.059042804
37	9	LineGS_const	9.970449693	0.282154688	0.09844401
38	9	LineGS_const	10.14668239	0.251126582	0.091628841
39	9	LineGS_const	10.08160231	0.238517331	0.437975421
40	9	LineGS_const	10.32289181	0.251342642	0.482336896
1	10	LineGS_const	1.025072931	0.955692863	0.301797655
2	10	LineGS_const	1.331031458	1.199182532	0.222983625
3	10	LineGS_const	1.645843613	1.265370779	0.234076711
4	10	LineGS_const	2.029344971	1.377853337	0.363300708
5	10	LineGS_const	2.489992091	1.29471175	0.312282504
6	10	LineGS_const	2.975337484	0.689741546	0.353086027
7	10	LineGS_const	3.012042773	0.765814557	0.139013958
8	10	LineGS_const	3.086633745	0.665476077	0.250058372
9	10	LineGS_const	3.259425659	0.585077049	0.268211564
10	10	LineGS_const	3.48829587	0.70529888	0.243683189
11	10	LineGS_const	3.814528498	0.709172011	0.250714243
12	10	LineGS_const	4.204636732	0.670887541	0.269244511
13	10	LineGS_const	4.357024916	0.772427486	0.299720328
14	10	LineGS_const	4.540066522	0.783807654	0.231824109
15	10	LineGS_const	4.515274353	0.630687341	0.281656929
16	10	LineGS_const	4.699099956	0.703119211	0.288599697
17	10	LineGS_const	4.695758522	0.69143099	0.197539168
18	10	LineGS_const	5.005847764	0.684309632	0.223131117
19	10	LineGS_const	4.969984873	0.707500596	0.261571823
20	10	LineGS_const	5.440700764	0.611262366	0.257331147
21	10	LineGS_const	5.601617911	0.517888532	0.426311491
22	10	LineGS_const	5.72669985	0.526348695	0.434180024
23	10	LineGS_const	6.041364267	0.527938257	0.467132908
24	10	LineGS_const	6.329582886	0.509378004	0.332341605
25	10	LineGS_const	6.381057044	0.569337838	0.449688641
26	10	LineGS_const	6.716313142	0.468156245	0.444562341
27	10	LineGS_const	6.803776661	0.390107195	0.504492418
28	10	LineGS_const	7.023046505	0.398185455	0.475404703
29	10	LineGS_const	7.213303798	0.369285441	0.405726048
30	10	LineGS_const	7.397890303	0.377116084	0.440093003
31	10	LineGS_const	7.577463064	0.335393588	0.542004571
32	10	LineGS_const	7.822428002	0.305841345	0.210269144
33	10	LineGS_const	7.886712414	0.277760398	0.399221222
34	10	LineGS_const	7.892583786	0.313886856	0.174313344
35	10	LineGS_const	7.989868534	0.277624002	0.155861126
36	10	LineGS_const	8.111189832	0.272061026	0.335055672
37	10	LineGS_const	8.061535091	0.248006279	0.151519224
38	10	LineGS_const	8.223130915	0.222801051	0.345464483
39	10	LineGS_const	8.344319744	0.266244971	0.095040181
40	10	LineGS_const	8.323639462	0.279169472	0.17352284
