## Supplementary material for "Plant breeding simulations with AlphaSimR": Scripts: Results_LineGS_unconst.csv

year	rep	scenario	meanG	varG	accSel
1	1	LineGS_unconst	1.040920528	1.006837459	0.313510714
2	1	LineGS_unconst	1.461336649	1.307198547	0.313611805
3	1	LineGS_unconst	1.910903774	1.322897305	0.281511366
4	1	LineGS_unconst	2.123847933	1.215275619	0.350517688
5	1	LineGS_unconst	2.579200759	1.065781931	0.377968147
6	1	LineGS_unconst	2.898184549	0.888779825	0.346503436
7	1	LineGS_unconst	3.027366331	0.77611632	0.339296753
8	1	LineGS_unconst	3.37744428	0.766817964	0.330391041
9	1	LineGS_unconst	3.56391776	0.803803017	0.284693913
10	1	LineGS_unconst	3.681716873	0.73190658	0.336771801
11	1	LineGS_unconst	4.018045412	0.850219315	0.25583328
12	1	LineGS_unconst	4.111095038	0.732027107	0.278323747
13	1	LineGS_unconst	4.37014851	0.789951799	0.299138616
14	1	LineGS_unconst	4.494267818	0.707484918	0.276846249
15	1	LineGS_unconst	4.818790995	0.706307502	0.153883853
16	1	LineGS_unconst	4.769094432	0.677886656	0.267271146
17	1	LineGS_unconst	4.858949475	0.81493795	0.266841997
18	1	LineGS_unconst	5.122776796	0.749952613	0.202951589
19	1	LineGS_unconst	5.338514678	0.927603692	0.391897017
20	1	LineGS_unconst	5.248196173	0.857247451	0.133984394
21	1	LineGS_unconst	5.641457965	0.653324146	0.488504243
22	1	LineGS_unconst	5.527065612	0.656507433	0.298727769
23	1	LineGS_unconst	5.761840256	0.74481419	0.340140501
24	1	LineGS_unconst	5.96126219	0.724679322	0.492436593
25	1	LineGS_unconst	6.146909755	0.73470255	0.567837938
26	1	LineGS_unconst	6.47377437	0.671217634	0.437089801
27	1	LineGS_unconst	6.726138623	0.425470082	0.431512521
28	1	LineGS_unconst	6.99307996	0.566370612	0.491686444
29	1	LineGS_unconst	7.359010337	0.527165015	0.453988574
30	1	LineGS_unconst	7.463491867	0.681434837	0.588547082
31	1	LineGS_unconst	7.882949682	0.583091901	0.688193993
32	1	LineGS_unconst	8.162565224	0.387983491	0.551971996
33	1	LineGS_unconst	8.36550041	0.350977247	0.56670376
34	1	LineGS_unconst	8.585180505	0.492531435	0.498765422
35	1	LineGS_unconst	8.87581533	0.379977736	0.288621114
36	1	LineGS_unconst	9.001955935	0.383611931	0.328628984
37	1	LineGS_unconst	9.298626099	0.399520314	0.364687935
38	1	LineGS_unconst	9.676718787	0.352181815	0.462024574
39	1	LineGS_unconst	9.825661349	0.403683706	0.261336321
40	1	LineGS_unconst	9.960296097	0.377677417	0.488591252
1	2	LineGS_unconst	1.1532705	1.015639478	0.300108473
2	2	LineGS_unconst	1.462704995	1.449910928	0.309682242
3	2	LineGS_unconst	2.023308825	1.378664764	0.2813569
4	2	LineGS_unconst	2.524104061	1.512009221	0.317219719
5	2	LineGS_unconst	2.647165832	1.368537343	0.376468325
6	2	LineGS_unconst	3.18263385	0.938171021	0.373445245
7	2	LineGS_unconst	3.203117273	0.960722887	0.324234002
8	2	LineGS_unconst	3.367024242	0.995752503	0.227752728
9	2	LineGS_unconst	3.616079723	0.8234376	0.317840132
10	2	LineGS_unconst	3.96532113	0.631120959	0.30984051
11	2	LineGS_unconst	4.226628612	0.61935924	0.290913434
12	2	LineGS_unconst	4.536419277	0.459706082	0.306211589
13	2	LineGS_unconst	4.826898452	0.597767744	0.224334347
14	2	LineGS_unconst	4.723294166	0.501586892	0.222313326
15	2	LineGS_unconst	4.792439899	0.56753865	0.168427415
16	2	LineGS_unconst	4.968245943	0.48637702	0.248834677
17	2	LineGS_unconst	5.106943682	0.476370347	0.26205459
18	2	LineGS_unconst	5.047388306	0.457042355	0.282094822
19	2	LineGS_unconst	5.47024906	0.537453741	0.177610889
20	2	LineGS_unconst	5.596408083	0.417420474	0.216492311
21	2	LineGS_unconst	5.900695385	0.498286816	0.592145417
22	2	LineGS_unconst	6.061924662	0.477685146	0.511112491
23	2	LineGS_unconst	6.433651434	0.391064181	0.195836846
24	2	LineGS_unconst	6.468412864	0.393189631	0.327636756
25	2	LineGS_unconst	6.670438753	0.418675929	0.471102965
26	2	LineGS_unconst	6.926895875	0.25426213	0.01713126
27	2	LineGS_unconst	6.880036097	0.280676278	0.413323057
28	2	LineGS_unconst	6.958635466	0.38922432	0.555703685
29	2	LineGS_unconst	7.292258881	0.279316823	0.164806225
30	2	LineGS_unconst	7.261044307	0.277090598	0.385672861
31	2	LineGS_unconst	7.444755915	0.297113702	0.473779908
32	2	LineGS_unconst	7.649715761	0.186028768	0.287003007
33	2	LineGS_unconst	7.703356792	0.201277587	0.295269666
34	2	LineGS_unconst	7.808433613	0.199060678	0.181181148
35	2	LineGS_unconst	7.94308349	0.166284775	0.435841042
36	2	LineGS_unconst	8.020404681	0.189453477	0.397260261
37	2	LineGS_unconst	8.077241417	0.202764206	0.33394429
38	2	LineGS_unconst	8.098882365	0.212463379	0.494106055
39	2	LineGS_unconst	8.359772749	0.184338928	0.5994808
40	2	LineGS_unconst	8.543561113	0.216297932	0.396764267
1	3	LineGS_unconst	1.048450853	0.924414782	0.272847033
2	3	LineGS_unconst	1.501629166	1.273718479	0.301371689
3	3	LineGS_unconst	1.840528158	1.310469896	0.287902814
4	3	LineGS_unconst	2.139480599	1.082208125	0.364106306
5	3	LineGS_unconst	2.315374385	0.912704858	0.356535279
6	3	LineGS_unconst	2.809394419	0.660970067	0.279216244
7	3	LineGS_unconst	2.784049137	0.586061936	0.269726249
8	3	LineGS_unconst	3.052418115	0.602858162	0.191805993
9	3	LineGS_unconst	3.279029792	0.588553128	0.252803874
10	3	LineGS_unconst	3.378790175	0.560272303	0.140002594
11	3	LineGS_unconst	3.525902422	0.558029264	0.27853677
12	3	LineGS_unconst	3.772845198	0.492290604	0.217967667
13	3	LineGS_unconst	3.855317952	0.457352885	0.258428393
14	3	LineGS_unconst	3.986159092	0.503683806	0.231354397
15	3	LineGS_unconst	4.29191764	0.533789042	0.206122306
16	3	LineGS_unconst	4.402392816	0.471630205	0.219184766
17	3	LineGS_unconst	4.487399316	0.490105211	0.288214374
18	3	LineGS_unconst	4.603630189	0.431724306	0.234170114
19	3	LineGS_unconst	4.645347964	0.438079859	0.22508692
20	3	LineGS_unconst	4.787725798	0.439107611	0.209637063
21	3	LineGS_unconst	4.935852039	0.432225287	0.265860119
22	3	LineGS_unconst	4.974202975	0.430412507	0.36648616
23	3	LineGS_unconst	5.271870428	0.455068584	0.288995424
24	3	LineGS_unconst	5.506143883	0.453491153	0.079598916
25	3	LineGS_unconst	5.618631732	0.439240755	0.345821228
26	3	LineGS_unconst	5.704742784	0.466507563	0.311917981
27	3	LineGS_unconst	5.873685689	0.384489373	0.174904902
28	3	LineGS_unconst	5.979498059	0.377180518	0.278859091
29	3	LineGS_unconst	6.174875286	0.498685006	0.258165239
30	3	LineGS_unconst	6.247216156	0.401921979	0.382280061
31	3	LineGS_unconst	6.569733551	0.495108031	0.284804604
32	3	LineGS_unconst	6.782758319	0.523688855	0.449012452
33	3	LineGS_unconst	7.145035215	0.404197039	0.39674262
34	3	LineGS_unconst	7.281771459	0.37203325	0.624043309
35	3	LineGS_unconst	7.653292965	0.357211902	0.589386564
36	3	LineGS_unconst	7.803242705	0.306418758	0.611234162
37	3	LineGS_unconst	7.949149093	0.327935108	0.573141998
38	3	LineGS_unconst	8.261191525	0.276956511	0.709602396
39	3	LineGS_unconst	8.436494362	0.213753512	0.471444032
40	3	LineGS_unconst	8.500515188	0.226818452	-0.022789263
1	4	LineGS_unconst	1.074381872	1.017776745	0.321751976
2	4	LineGS_unconst	1.540604821	1.2057561	0.317073432
3	4	LineGS_unconst	2.03369177	1.321061153	0.297368197
4	4	LineGS_unconst	2.206637402	1.349841323	0.271895956
5	4	LineGS_unconst	2.560063084	1.165943382	0.343911707
6	4	LineGS_unconst	2.796725643	0.745344837	0.299834878
7	4	LineGS_unconst	2.780780444	0.794728385	0.289656866
8	4	LineGS_unconst	2.799189285	0.841054955	0.208215115
9	4	LineGS_unconst	3.280364468	1.118101491	0.189417169
10	4	LineGS_unconst	3.494623473	1.018301304	0.252488747
11	4	LineGS_unconst	3.97517625	0.85801831	0.338915916
12	4	LineGS_unconst	4.15080096	0.854321415	0.393149398
13	4	LineGS_unconst	4.196403256	0.769964396	0.311664693
14	4	LineGS_unconst	4.22654111	0.748485344	0.323669709
15	4	LineGS_unconst	4.348364086	0.835195251	0.289416741
16	4	LineGS_unconst	4.481195924	0.828435771	0.218575129
17	4	LineGS_unconst	4.729669779	0.758380893	0.274600934
18	4	LineGS_unconst	5.162692917	0.660144639	0.191228611
19	4	LineGS_unconst	5.332591303	0.686995716	0.217265176
20	4	LineGS_unconst	5.418223925	0.624734338	0.246095077
21	4	LineGS_unconst	5.649037863	0.73276345	0.461220493
22	4	LineGS_unconst	5.853228981	0.765995939	0.5442848
23	4	LineGS_unconst	6.151777734	0.81346719	0.515040085
24	4	LineGS_unconst	6.300998679	0.857802341	0.457254975
25	4	LineGS_unconst	6.912494193	0.657349006	0.597692235
26	4	LineGS_unconst	7.168758672	0.573307543	0.545347648
27	4	LineGS_unconst	7.609254569	0.721507855	0.448186477
28	4	LineGS_unconst	7.851516897	0.658878592	0.70038056
29	4	LineGS_unconst	8.318896063	0.663700683	0.560757563
30	4	LineGS_unconst	8.674668616	0.551951288	0.410482126
31	4	LineGS_unconst	8.831207632	0.457569152	0.467548606
32	4	LineGS_unconst	8.906670614	0.502565268	0.519783792
33	4	LineGS_unconst	9.25963026	0.40904811	0.217832255
34	4	LineGS_unconst	9.500846067	0.380996445	0.635406374
35	4	LineGS_unconst	9.859299808	0.385929059	0.648963738
36	4	LineGS_unconst	10.0499965	0.345942366	0.725100767
37	4	LineGS_unconst	10.29710975	0.272057743	0.393853817
38	4	LineGS_unconst	10.49228932	0.236733431	0.411258975
39	4	LineGS_unconst	10.71682139	0.159134723	0.139229372
40	4	LineGS_unconst	10.75701169	0.192258455	0.209032347
1	5	LineGS_unconst	1.023486934	1.261567016	0.35077534
2	5	LineGS_unconst	1.394652301	1.698283208	0.353166907
3	5	LineGS_unconst	2.013390654	1.900680332	0.338494399
4	5	LineGS_unconst	2.325205589	1.821965114	0.393541232
5	5	LineGS_unconst	2.84496113	1.899665653	0.411227944
6	5	LineGS_unconst	3.190563194	1.33106819	0.387629508
7	5	LineGS_unconst	3.167017104	1.512739715	0.395482865
8	5	LineGS_unconst	3.426356396	1.397574829	0.395203115
9	5	LineGS_unconst	3.657465266	1.421993867	0.410409491
10	5	LineGS_unconst	3.96602477	1.613334777	0.401176913
11	5	LineGS_unconst	4.586454225	1.184311089	0.262841818
12	5	LineGS_unconst	4.884773273	1.216464765	0.51099804
13	5	LineGS_unconst	5.163290266	1.193626044	0.351523606
14	5	LineGS_unconst	5.441355793	1.223805755	0.35938416
15	5	LineGS_unconst	5.586601719	1.092956134	0.337038324
16	5	LineGS_unconst	5.698678754	1.295688698	0.333020623
17	5	LineGS_unconst	5.992785564	1.151311323	0.341048626
18	5	LineGS_unconst	6.319492647	1.063773063	0.233955718
19	5	LineGS_unconst	6.403871585	1.098272816	0.389179847
20	5	LineGS_unconst	6.901626349	1.021506949	0.225370242
21	5	LineGS_unconst	7.044001679	0.981436276	0.341926017
22	5	LineGS_unconst	7.373015051	1.03789845	0.508773809
23	5	LineGS_unconst	7.669794062	1.282588133	0.505414924
24	5	LineGS_unconst	7.890295235	1.23412896	0.27501475
25	5	LineGS_unconst	7.861491799	1.133407778	0.39355307
26	5	LineGS_unconst	8.235398996	1.145106121	0.456660817
27	5	LineGS_unconst	8.645587426	0.835531377	0.519634992
28	5	LineGS_unconst	8.776807198	0.7842057	0.673252234
29	5	LineGS_unconst	9.057323427	0.974441309	0.483243953
30	5	LineGS_unconst	9.524774924	0.660038024	0.626359261
31	5	LineGS_unconst	9.863074865	0.795725655	0.637203407
32	5	LineGS_unconst	10.26762317	0.748715709	0.70804724
33	5	LineGS_unconst	10.79085457	0.555633675	0.683015167
34	5	LineGS_unconst	10.88985194	0.52325436	0.441111688
35	5	LineGS_unconst	11.14460748	0.449964357	0.671524616
36	5	LineGS_unconst	11.37485489	0.448835958	0.515892021
37	5	LineGS_unconst	11.54398192	0.436745923	0.168994044
38	5	LineGS_unconst	11.63491047	0.434022376	0.597785593
39	5	LineGS_unconst	11.91071234	0.349817371	0.748909462
40	5	LineGS_unconst	12.0969994	0.4050556	0.277763769
1	6	LineGS_unconst	0.955830318	0.992882543	0.294958259
2	6	LineGS_unconst	1.386597457	0.946179266	0.205594715
3	6	LineGS_unconst	1.476665216	1.214567444	0.264953162
4	6	LineGS_unconst	1.675337416	0.978795514	0.243644179
5	6	LineGS_unconst	2.071026591	0.921092001	0.279575813
6	6	LineGS_unconst	2.503681386	0.612447682	0.310368671
7	6	LineGS_unconst	2.382413048	0.619150807	0.265084633
8	6	LineGS_unconst	2.383744709	0.608041392	0.251357695
9	6	LineGS_unconst	2.570931269	0.641621247	0.233936598
10	6	LineGS_unconst	2.754245247	0.75437674	0.249719965
11	6	LineGS_unconst	3.001118102	0.68149961	0.258922506
12	6	LineGS_unconst	3.111768359	0.596915737	0.295832051
13	6	LineGS_unconst	3.601308984	0.513714257	0.26613041
14	6	LineGS_unconst	3.551968669	0.532495508	-0.076387109
15	6	LineGS_unconst	3.69529446	0.481861605	0.256959537
16	6	LineGS_unconst	3.915971069	0.484236939	0.093500405
17	6	LineGS_unconst	4.114456206	0.429741438	0.192127777
18	6	LineGS_unconst	4.091499512	0.457072638	0.193300986
19	6	LineGS_unconst	4.277780546	0.480958376	0.230282906
20	6	LineGS_unconst	4.370297314	0.467628054	0.212001391
21	6	LineGS_unconst	4.34400637	0.524532659	0.222917512
22	6	LineGS_unconst	4.50925679	0.600660689	0.179766986
23	6	LineGS_unconst	4.687741942	0.446334994	0.372871756
24	6	LineGS_unconst	4.570371625	0.417654022	-0.072614352
25	6	LineGS_unconst	4.858003473	0.422769818	0.328979332
26	6	LineGS_unconst	4.815330014	0.425377645	0.503465681
27	6	LineGS_unconst	5.033033639	0.659988459	0.498833697
28	6	LineGS_unconst	5.145046398	0.604201944	-0.310618865
29	6	LineGS_unconst	5.261782172	0.591164164	0.588683782
30	6	LineGS_unconst	5.439099503	0.634334336	0.544472064
31	6	LineGS_unconst	5.64365685	0.710690047	0.484040196
32	6	LineGS_unconst	5.677149849	0.617128772	0.799286628
33	6	LineGS_unconst	5.983188372	0.679885594	0.306469381
34	6	LineGS_unconst	6.368022464	0.386061511	0.787211016
35	6	LineGS_unconst	6.867982505	0.435995913	0.68110712
36	6	LineGS_unconst	6.986997898	0.428552605	0.357445623
37	6	LineGS_unconst	7.195261274	0.268331656	0.352828228
38	6	LineGS_unconst	7.312715494	0.260424705	0.52612102
39	6	LineGS_unconst	7.56048701	0.18363806	0.223140983
40	6	LineGS_unconst	7.418646792	0.204946129	0.448773106
1	7	LineGS_unconst	0.942646039	0.922737455	0.218697846
2	7	LineGS_unconst	1.526099894	1.068229284	0.228444904
3	7	LineGS_unconst	1.87317087	0.94979817	0.301836574
4	7	LineGS_unconst	2.085406197	0.926879927	0.217113514
5	7	LineGS_unconst	2.317794238	0.769814408	0.247885233
6	7	LineGS_unconst	2.469497337	0.543271072	0.293264403
7	7	LineGS_unconst	2.575133728	0.553139847	0.267014216
8	7	LineGS_unconst	2.66394565	0.625300905	0.106481793
9	7	LineGS_unconst	2.864427677	0.646501506	0.303726014
10	7	LineGS_unconst	3.047173563	0.569100738	0.128885993
11	7	LineGS_unconst	3.314888564	0.53167349	0.415396246
12	7	LineGS_unconst	3.238785573	0.515100506	0.246261892
13	7	LineGS_unconst	3.56230463	0.452309942	0.270110348
14	7	LineGS_unconst	3.445822336	0.530470284	0.303747775
15	7	LineGS_unconst	3.599593917	0.463556058	0.125722747
16	7	LineGS_unconst	3.66255613	0.537383901	0.314622096
17	7	LineGS_unconst	4.109610609	0.50171622	0.210661356
18	7	LineGS_unconst	4.159173251	0.458944117	0.149369026
19	7	LineGS_unconst	4.376143104	0.426951143	0.262569365
20	7	LineGS_unconst	4.553610061	0.466258683	0.238463824
21	7	LineGS_unconst	4.619300997	0.381471996	0.289559984
22	7	LineGS_unconst	4.784838469	0.411931625	0.466988996
23	7	LineGS_unconst	5.002800613	0.450575788	0.516979788
24	7	LineGS_unconst	5.153236223	0.411623961	0.457876698
25	7	LineGS_unconst	5.32615761	0.386890365	0.435262317
26	7	LineGS_unconst	5.571171008	0.312156172	0.360484892
27	7	LineGS_unconst	5.730387691	0.31351207	0.301286491
28	7	LineGS_unconst	5.73252841	0.313138512	0.219988209
29	7	LineGS_unconst	5.861350785	0.306935109	0.311482677
30	7	LineGS_unconst	5.978330693	0.27513029	0.37205761
31	7	LineGS_unconst	6.015372369	0.286860388	0.140081397
32	7	LineGS_unconst	6.198293936	0.258077628	0.00040432
33	7	LineGS_unconst	6.031839103	0.331478895	0.379681481
34	7	LineGS_unconst	6.175507144	0.356507181	0.620951047
35	7	LineGS_unconst	6.395607781	0.35920764	0.461555444
36	7	LineGS_unconst	6.459733729	0.471020444	0.194826001
37	7	LineGS_unconst	6.670389088	0.483885299	0.715815145
38	7	LineGS_unconst	7.076250895	0.169692482	0.729262878
39	7	LineGS_unconst	7.236078261	0.164875649	0.434865779
40	7	LineGS_unconst	7.287798197	0.150641989	0.239973994
1	8	LineGS_unconst	0.968812213	1.042927094	0.276969808
2	8	LineGS_unconst	1.733510931	1.126746474	0.313160446
3	8	LineGS_unconst	1.768381876	1.079817187	0.306889271
4	8	LineGS_unconst	1.976212318	1.303422033	0.314440567
5	8	LineGS_unconst	2.446562002	1.085692756	0.352763416
6	8	LineGS_unconst	2.900955095	0.717349836	0.287844575
7	8	LineGS_unconst	2.982212628	0.807623434	0.346341007
8	8	LineGS_unconst	3.406052001	0.766949235	0.271328906
9	8	LineGS_unconst	3.406427621	0.724544378	0.250027877
10	8	LineGS_unconst	3.498782166	0.740478513	0.307102149
11	8	LineGS_unconst	3.637884673	0.675816656	0.207877402
12	8	LineGS_unconst	3.730504544	0.693849901	0.260308716
13	8	LineGS_unconst	3.942197094	0.733272416	0.282206607
14	8	LineGS_unconst	4.068657901	0.693755478	0.237872839
15	8	LineGS_unconst	4.387856104	0.666779434	0.261010022
16	8	LineGS_unconst	4.793785427	0.700328145	0.268853662
17	8	LineGS_unconst	4.795981037	0.614587126	0.296148748
18	8	LineGS_unconst	4.913181419	0.644860442	0.265196082
19	8	LineGS_unconst	5.079418346	0.590309718	0.243598357
20	8	LineGS_unconst	5.112002932	0.570367573	0.196292875
21	8	LineGS_unconst	5.207223223	0.667453408	0.013554873
22	8	LineGS_unconst	5.21373799	0.809996941	0.128582138
23	8	LineGS_unconst	5.204105529	0.676583291	-0.037983433
24	8	LineGS_unconst	5.194155703	0.732362931	0.540647884
25	8	LineGS_unconst	5.351262823	0.7325661	0.380436983
26	8	LineGS_unconst	5.599998213	0.984328717	0.213056014
27	8	LineGS_unconst	5.949562353	0.709448379	0.781981266
28	8	LineGS_unconst	6.393817053	0.718095931	0.562598571
29	8	LineGS_unconst	6.692873428	0.509960013	0.379351667
30	8	LineGS_unconst	6.932515931	0.382188013	0.230434822
31	8	LineGS_unconst	6.951115018	0.359372797	0.284790613
32	8	LineGS_unconst	7.067862966	0.28480652	0.595016445
33	8	LineGS_unconst	7.240292948	0.366829058	0.367761684
34	8	LineGS_unconst	7.320882108	0.371262145	0.312906328
35	8	LineGS_unconst	7.467357178	0.357287625	0.369457351
36	8	LineGS_unconst	7.685813392	0.313217925	0.394680715
37	8	LineGS_unconst	7.884030454	0.318415544	0.524377954
38	8	LineGS_unconst	7.995831836	0.394018129	0.288025082
39	8	LineGS_unconst	8.237640574	0.422109945	0.533891654
40	8	LineGS_unconst	8.418314122	0.363187009	0.191100825
1	9	LineGS_unconst	0.975262599	1.072434999	0.278637468
2	9	LineGS_unconst	1.480623259	1.289132456	0.29564773
3	9	LineGS_unconst	1.799824271	1.64444934	0.37288115
4	9	LineGS_unconst	2.267023266	1.82271571	0.303806823
5	9	LineGS_unconst	2.676121473	1.312001526	0.311441936
6	9	LineGS_unconst	3.274726593	0.835016048	0.37425788
7	9	LineGS_unconst	3.480248408	0.801461625	0.279890705
8	9	LineGS_unconst	3.553197069	0.75204374	0.273262935
9	9	LineGS_unconst	3.643684195	0.953213743	0.277271477
10	9	LineGS_unconst	3.868992056	0.862221466	0.30239341
11	9	LineGS_unconst	4.170061664	0.848148339	0.19541514
12	9	LineGS_unconst	4.380280834	0.757399203	0.367695332
13	9	LineGS_unconst	4.477869155	0.822444166	0.210762103
14	9	LineGS_unconst	4.764455244	0.759027459	0.27133549
15	9	LineGS_unconst	4.928470617	0.719197488	0.298910509
16	9	LineGS_unconst	5.166642956	0.789179794	0.304386518
17	9	LineGS_unconst	5.344288745	0.763036355	0.324824439
18	9	LineGS_unconst	5.503248415	0.830334247	0.26735467
19	9	LineGS_unconst	5.843541022	0.712961874	0.159445211
20	9	LineGS_unconst	5.973080643	0.657666507	0.271972887
21	9	LineGS_unconst	5.965431942	0.676144095	0.475870812
22	9	LineGS_unconst	6.302850662	0.713859259	0.317663277
23	9	LineGS_unconst	6.412947778	0.804623046	0.320750272
24	9	LineGS_unconst	6.579813848	0.739080893	0.354848237
25	9	LineGS_unconst	6.986848634	1.017178613	0.246199351
26	9	LineGS_unconst	7.257988401	0.651080442	0.600534187
27	9	LineGS_unconst	7.399312071	0.587592076	0.531977539
28	9	LineGS_unconst	7.662965059	0.55716582	0.129921523
29	9	LineGS_unconst	7.986635063	0.598971354	0.57884005
30	9	LineGS_unconst	8.070761308	0.587536489	0.652906207
31	9	LineGS_unconst	8.492368932	0.664650694	0.384581913
32	9	LineGS_unconst	8.642406041	0.560489005	0.77446661
33	9	LineGS_unconst	9.156824885	0.73925907	0.668847518
34	9	LineGS_unconst	9.685767149	0.496336527	0.401355871
35	9	LineGS_unconst	9.798812343	0.401580795	0.060686378
36	9	LineGS_unconst	9.944354104	0.480874041	-0.022596915
37	9	LineGS_unconst	9.907166839	0.45521948	0.623591962
38	9	LineGS_unconst	10.0845694	0.618150062	0.7041615
39	9	LineGS_unconst	10.25608842	0.601874465	0.639160211
40	9	LineGS_unconst	10.49224526	0.858769641	0.686188623
1	10	LineGS_unconst	1.025072931	0.955692863	0.301797655
2	10	LineGS_unconst	1.331031458	1.199182532	0.222983625
3	10	LineGS_unconst	1.645843613	1.265370779	0.234076711
4	10	LineGS_unconst	2.029344971	1.377853337	0.363300708
5	10	LineGS_unconst	2.489992091	1.29471175	0.312282504
6	10	LineGS_unconst	2.975337484	0.689741546	0.353086027
7	10	LineGS_unconst	3.012042773	0.765814557	0.139013958
8	10	LineGS_unconst	3.086633745	0.665476077	0.250058372
9	10	LineGS_unconst	3.259425659	0.585077049	0.268211564
10	10	LineGS_unconst	3.48829587	0.70529888	0.243683189
11	10	LineGS_unconst	3.814528498	0.709172011	0.250714243
12	10	LineGS_unconst	4.204636732	0.670887541	0.269244511
13	10	LineGS_unconst	4.357024916	0.772427486	0.299720328
14	10	LineGS_unconst	4.540066522	0.783807654	0.231824109
15	10	LineGS_unconst	4.515274353	0.630687341	0.281656929
16	10	LineGS_unconst	4.699099956	0.703119211	0.288599697
17	10	LineGS_unconst	4.695758522	0.69143099	0.197539168
18	10	LineGS_unconst	5.005847764	0.684309632	0.223131117
19	10	LineGS_unconst	4.969984873	0.707500596	0.261571823
20	10	LineGS_unconst	5.440700764	0.611262366	0.257331147
21	10	LineGS_unconst	5.583656168	0.52247298	0.426311491
22	10	LineGS_unconst	5.802253604	0.51150651	0.441077876
23	10	LineGS_unconst	5.963126307	0.538515422	0.459404186
24	10	LineGS_unconst	6.059696542	0.570168659	0.639274632
25	10	LineGS_unconst	6.438520286	0.668185462	0.530422955
26	10	LineGS_unconst	6.827373613	0.647345593	0.310994403
27	10	LineGS_unconst	7.071697607	0.456122142	0.591656816
28	10	LineGS_unconst	7.423311605	0.541865252	0.481616968
29	10	LineGS_unconst	7.772630458	0.505757784	0.565697566
30	10	LineGS_unconst	7.967772086	0.371195806	0.607603005
31	10	LineGS_unconst	8.157309047	0.415718033	0.026879123
32	10	LineGS_unconst	8.519201559	0.276692467	0.558287165
33	10	LineGS_unconst	8.553869541	0.340155237	0.44976382
34	10	LineGS_unconst	8.858628088	0.308407039	0.575976318
35	10	LineGS_unconst	9.020832059	0.311547691	0.392430471
36	10	LineGS_unconst	9.130517861	0.290159835	0.593013775
37	10	LineGS_unconst	9.425535825	0.277764732	0.015725215
38	10	LineGS_unconst	9.519296114	0.235866569	0.325512162
39	10	LineGS_unconst	9.73306683	0.244542657	0.298137942
40	10	LineGS_unconst	9.724696242	0.228205377	0.387736156
