## Supplementary material for "Plant breeding simulations with AlphaSimR": Scripts: Results_LineGSTP.csv

year	rep	scenario	meanG	varG	accSel
1	1	LineGSTP	1.040920528	1.006837459	0.313510714
2	1	LineGSTP	1.461336649	1.307198547	0.313611805
3	1	LineGSTP	1.910903774	1.322897305	0.281511366
4	1	LineGSTP	2.123847933	1.215275619	0.350517688
5	1	LineGSTP	2.579200759	1.065781931	0.377968147
6	1	LineGSTP	2.898184549	0.888779825	0.346503436
7	1	LineGSTP	3.027366331	0.77611632	0.339296753
8	1	LineGSTP	3.37744428	0.766817964	0.330391041
9	1	LineGSTP	3.56391776	0.803803017	0.284693913
10	1	LineGSTP	3.681716873	0.73190658	0.336771801
11	1	LineGSTP	4.018045412	0.850219315	0.25583328
12	1	LineGSTP	4.111095038	0.732027107	0.278323747
13	1	LineGSTP	4.37014851	0.789951799	0.299138616
14	1	LineGSTP	4.494267818	0.707484918	0.276846249
15	1	LineGSTP	4.818790995	0.706307502	0.153883853
16	1	LineGSTP	4.769094432	0.677886656	0.267271146
17	1	LineGSTP	4.858949475	0.81493795	0.266841997
18	1	LineGSTP	5.122776796	0.749952613	0.202951589
19	1	LineGSTP	5.338514678	0.927603692	0.391897017
20	1	LineGSTP	5.248196173	0.857247451	0.133984394
21	1	LineGSTP	5.641457965	0.653324146	0.488504243
22	1	LineGSTP	5.561235709	0.715384756	0.298727769
23	1	LineGSTP	5.744451261	0.803319206	0.331012061
24	1	LineGSTP	6.054969809	0.69110402	0.268744574
25	1	LineGSTP	6.076400094	0.676322676	0.457781292
26	1	LineGSTP	6.312804514	0.704683421	0.380307059
27	1	LineGSTP	6.676311487	0.630476454	0.37277721
28	1	LineGSTP	6.73508687	0.709788957	0.232856058
29	1	LineGSTP	6.994465274	0.648423227	0.386123216
30	1	LineGSTP	7.164664011	0.689740773	0.425373852
31	1	LineGSTP	7.318951937	0.684472353	0.275569844
32	1	LineGSTP	7.588571498	0.64191107	0.345811991
33	1	LineGSTP	7.749596493	0.581849032	0.269128385
34	1	LineGSTP	7.809052954	0.571899649	0.179403912
35	1	LineGSTP	7.946949193	0.620445243	0.341674147
36	1	LineGSTP	8.310313506	0.630110464	0.301299396
37	1	LineGSTP	8.935324636	0.531137175	0.267518504
38	1	LineGSTP	9.060750303	0.531579783	0.426003589
39	1	LineGSTP	9.104812236	0.480259847	0.235702479
40	1	LineGSTP	9.429648891	0.443062015	0.294265537
1	2	LineGSTP	1.1532705	1.015639478	0.300108473
2	2	LineGSTP	1.462704995	1.449910928	0.309682242
3	2	LineGSTP	2.023308825	1.378664764	0.2813569
4	2	LineGSTP	2.524104061	1.512009221	0.317219719
5	2	LineGSTP	2.647165832	1.368537343	0.376468325
6	2	LineGSTP	3.18263385	0.938171021	0.373445245
7	2	LineGSTP	3.203117273	0.960722887	0.324234002
8	2	LineGSTP	3.367024242	0.995752503	0.227752728
9	2	LineGSTP	3.616079723	0.8234376	0.317840132
10	2	LineGSTP	3.96532113	0.631120959	0.30984051
11	2	LineGSTP	4.226628612	0.61935924	0.290913434
12	2	LineGSTP	4.536419277	0.459706082	0.306211589
13	2	LineGSTP	4.826898452	0.597767744	0.224334347
14	2	LineGSTP	4.723294166	0.501586892	0.222313326
15	2	LineGSTP	4.792439899	0.56753865	0.168427415
16	2	LineGSTP	4.968245943	0.48637702	0.248834677
17	2	LineGSTP	5.106943682	0.476370347	0.26205459
18	2	LineGSTP	5.047388306	0.457042355	0.282094822
19	2	LineGSTP	5.47024906	0.537453741	0.177610889
20	2	LineGSTP	5.596408083	0.417420474	0.216492311
21	2	LineGSTP	5.900695385	0.498286816	0.592145417
22	2	LineGSTP	5.827975758	0.439603848	0.511112491
23	2	LineGSTP	6.335256473	0.435815712	0.426519021
24	2	LineGSTP	6.759564961	0.356564874	0.136606614
25	2	LineGSTP	6.976005313	0.37836894	0.296205261
26	2	LineGSTP	7.186500014	0.347767535	0.443479236
27	2	LineGSTP	7.335258905	0.362089931	0.282918685
28	2	LineGSTP	7.661020663	0.364448944	0.288813246
29	2	LineGSTP	7.700865642	0.353435204	0.375604099
30	2	LineGSTP	7.685868593	0.371108583	0.11183994
31	2	LineGSTP	7.94239901	0.339355185	0.412300478
32	2	LineGSTP	8.153609925	0.301326258	0.364412341
33	2	LineGSTP	8.344528619	0.296485711	0.344631829
34	2	LineGSTP	8.481056747	0.299354814	0.423303796
35	2	LineGSTP	8.502837668	0.269352117	0.292420838
36	2	LineGSTP	8.642865059	0.212364798	0.085299334
37	2	LineGSTP	8.715866575	0.213257806	0.285692357
38	2	LineGSTP	8.832665335	0.233286669	0.331897236
39	2	LineGSTP	9.11922612	0.211703717	0.19820522
40	2	LineGSTP	9.265024742	0.198252355	0.233305942
1	3	LineGSTP	1.048450853	0.924414782	0.272847033
2	3	LineGSTP	1.501629166	1.273718479	0.301371689
3	3	LineGSTP	1.840528158	1.310469896	0.287902814
4	3	LineGSTP	2.139480599	1.082208125	0.364106306
5	3	LineGSTP	2.315374385	0.912704858	0.356535279
6	3	LineGSTP	2.809394419	0.660970067	0.279216244
7	3	LineGSTP	2.784049137	0.586061936	0.269726249
8	3	LineGSTP	3.052418115	0.602858162	0.191805993
9	3	LineGSTP	3.279029792	0.588553128	0.252803874
10	3	LineGSTP	3.378790175	0.560272303	0.140002594
11	3	LineGSTP	3.525902422	0.558029264	0.27853677
12	3	LineGSTP	3.772845198	0.492290604	0.217967667
13	3	LineGSTP	3.855317952	0.457352885	0.258428393
14	3	LineGSTP	3.986159092	0.503683806	0.231354397
15	3	LineGSTP	4.29191764	0.533789042	0.206122306
16	3	LineGSTP	4.402392816	0.471630205	0.219184766
17	3	LineGSTP	4.487399316	0.490105211	0.288214374
18	3	LineGSTP	4.603630189	0.431724306	0.234170114
19	3	LineGSTP	4.645347964	0.438079859	0.22508692
20	3	LineGSTP	4.787725798	0.439107611	0.209637063
21	3	LineGSTP	4.935852039	0.432225287	0.265860119
22	3	LineGSTP	4.940747393	0.46069964	0.36648616
23	3	LineGSTP	4.939455927	0.511515267	0.388117366
24	3	LineGSTP	5.067758914	0.556489605	0.137138657
25	3	LineGSTP	5.174179921	0.509087058	0.397898188
26	3	LineGSTP	5.404783605	0.542047018	0.473926047
27	3	LineGSTP	5.473791067	0.543406325	0.187852104
28	3	LineGSTP	5.717184561	0.542748105	0.165642847
29	3	LineGSTP	5.750962593	0.556498591	0.326385418
30	3	LineGSTP	6.055055173	0.49427656	0.283813597
31	3	LineGSTP	6.285597557	0.527174002	0.304235207
32	3	LineGSTP	6.400800412	0.60448311	0.37762763
33	3	LineGSTP	6.543464038	0.469902041	0.21380437
34	3	LineGSTP	6.723311475	0.508807143	0.298178157
35	3	LineGSTP	6.902871102	0.484331353	0.227244649
36	3	LineGSTP	7.147450013	0.472846996	0.340724015
37	3	LineGSTP	7.330623421	0.488831796	0.463182445
38	3	LineGSTP	7.439996958	0.447228992	0.394002032
39	3	LineGSTP	7.698742169	0.420004907	0.306965946
40	3	LineGSTP	7.788970312	0.479909967	0.381923008
1	4	LineGSTP	1.074381872	1.017776745	0.321751976
2	4	LineGSTP	1.540604821	1.2057561	0.317073432
3	4	LineGSTP	2.03369177	1.321061153	0.297368197
4	4	LineGSTP	2.206637402	1.349841323	0.271895956
5	4	LineGSTP	2.560063084	1.165943382	0.343911707
6	4	LineGSTP	2.796725643	0.745344837	0.299834878
7	4	LineGSTP	2.780780444	0.794728385	0.289656866
8	4	LineGSTP	2.799189285	0.841054955	0.208215115
9	4	LineGSTP	3.280364468	1.118101491	0.189417169
10	4	LineGSTP	3.494623473	1.018301304	0.252488747
11	4	LineGSTP	3.97517625	0.85801831	0.338915916
12	4	LineGSTP	4.15080096	0.854321415	0.393149398
13	4	LineGSTP	4.196403256	0.769964396	0.311664693
14	4	LineGSTP	4.22654111	0.748485344	0.323669709
15	4	LineGSTP	4.348364086	0.835195251	0.289416741
16	4	LineGSTP	4.481195924	0.828435771	0.218575129
17	4	LineGSTP	4.729669779	0.758380893	0.274600934
18	4	LineGSTP	5.162692917	0.660144639	0.191228611
19	4	LineGSTP	5.332591303	0.686995716	0.217265176
20	4	LineGSTP	5.418223925	0.624734338	0.246095077
21	4	LineGSTP	5.649037863	0.73276345	0.461220493
22	4	LineGSTP	5.581807157	0.778003103	0.5442848
23	4	LineGSTP	5.849042205	0.709033238	0.604108346
24	4	LineGSTP	6.219442143	0.667462973	0.354903929
25	4	LineGSTP	6.37848412	0.597040473	0.510745461
26	4	LineGSTP	6.669279296	0.465356733	0.419427964
27	4	LineGSTP	6.90534659	0.42435062	0.377954116
28	4	LineGSTP	6.823466819	0.417630978	0.288937463
29	4	LineGSTP	6.924994061	0.439609716	0.345562329
30	4	LineGSTP	6.970316522	0.443324431	0.1632496
31	4	LineGSTP	7.123999201	0.436429172	0.436229454
32	4	LineGSTP	7.418651568	0.362522452	0.277772183
33	4	LineGSTP	7.529038125	0.426017348	0.347754116
34	4	LineGSTP	7.64952377	0.440494139	0.15473112
35	4	LineGSTP	7.880499317	0.418237624	0.447140679
36	4	LineGSTP	8.077810187	0.437483749	0.289297826
37	4	LineGSTP	8.178608661	0.377393709	0.419100317
38	4	LineGSTP	8.377493079	0.373806813	0.283570604
39	4	LineGSTP	8.474076735	0.414586517	0.235519994
40	4	LineGSTP	8.71376286	0.358660994	0.451414049
1	5	LineGSTP	1.023486934	1.261567016	0.35077534
2	5	LineGSTP	1.394652301	1.698283208	0.353166907
3	5	LineGSTP	2.013390654	1.900680332	0.338494399
4	5	LineGSTP	2.325205589	1.821965114	0.393541232
5	5	LineGSTP	2.84496113	1.899665653	0.411227944
6	5	LineGSTP	3.190563194	1.33106819	0.387629508
7	5	LineGSTP	3.167017104	1.512739715	0.395482865
8	5	LineGSTP	3.426356396	1.397574829	0.395203115
9	5	LineGSTP	3.657465266	1.421993867	0.410409491
10	5	LineGSTP	3.96602477	1.613334777	0.401176913
11	5	LineGSTP	4.586454225	1.184311089	0.262841818
12	5	LineGSTP	4.884773273	1.216464765	0.51099804
13	5	LineGSTP	5.163290266	1.193626044	0.351523606
14	5	LineGSTP	5.441355793	1.223805755	0.35938416
15	5	LineGSTP	5.586601719	1.092956134	0.337038324
16	5	LineGSTP	5.698678754	1.295688698	0.333020623
17	5	LineGSTP	5.992785564	1.151311323	0.341048626
18	5	LineGSTP	6.319492647	1.063773063	0.233955718
19	5	LineGSTP	6.403871585	1.098272816	0.389179847
20	5	LineGSTP	6.901626349	1.021506949	0.225370242
21	5	LineGSTP	7.044001679	0.981436276	0.341926017
22	5	LineGSTP	7.110759388	1.065142383	0.508773809
23	5	LineGSTP	7.283732306	1.095155243	0.561265527
24	5	LineGSTP	7.947338919	0.929112491	0.361930272
25	5	LineGSTP	8.27445126	1.000425187	0.481185291
26	5	LineGSTP	8.41623211	0.857626077	0.45776137
27	5	LineGSTP	8.820256352	0.747035624	0.390139802
28	5	LineGSTP	8.935938847	0.789747284	0.402818408
29	5	LineGSTP	9.469785839	0.698600653	0.375348849
30	5	LineGSTP	9.712220724	0.753535213	0.483081087
31	5	LineGSTP	9.859504899	0.73238885	0.362201937
32	5	LineGSTP	9.961659897	0.671046834	0.159806977
33	5	LineGSTP	10.2711674	0.674207532	0.339969675
34	5	LineGSTP	10.5938398	0.609849928	0.489008719
35	5	LineGSTP	10.74180236	0.578365391	0.311740007
36	5	LineGSTP	10.86455168	0.630423405	0.388309853
37	5	LineGSTP	10.94671365	0.595974984	0.384636527
38	5	LineGSTP	11.16785853	0.570148481	0.330051953
39	5	LineGSTP	11.44044196	0.507089638	0.375904298
40	5	LineGSTP	11.65663705	0.509305501	0.374586179
1	6	LineGSTP	0.955830318	0.992882543	0.294958259
2	6	LineGSTP	1.386597457	0.946179266	0.205594715
3	6	LineGSTP	1.476665216	1.214567444	0.264953162
4	6	LineGSTP	1.675337416	0.978795514	0.243644179
5	6	LineGSTP	2.071026591	0.921092001	0.279575813
6	6	LineGSTP	2.503681386	0.612447682	0.310368671
7	6	LineGSTP	2.382413048	0.619150807	0.265084633
8	6	LineGSTP	2.383744709	0.608041392	0.251357695
9	6	LineGSTP	2.570931269	0.641621247	0.233936598
10	6	LineGSTP	2.754245247	0.75437674	0.249719965
11	6	LineGSTP	3.001118102	0.68149961	0.258922506
12	6	LineGSTP	3.111768359	0.596915737	0.295832051
13	6	LineGSTP	3.601308984	0.513714257	0.26613041
14	6	LineGSTP	3.551968669	0.532495508	-0.076387109
15	6	LineGSTP	3.69529446	0.481861605	0.256959537
16	6	LineGSTP	3.915971069	0.484236939	0.093500405
17	6	LineGSTP	4.114456206	0.429741438	0.192127777
18	6	LineGSTP	4.091499512	0.457072638	0.193300986
19	6	LineGSTP	4.277780546	0.480958376	0.230282906
20	6	LineGSTP	4.370297314	0.467628054	0.212001391
21	6	LineGSTP	4.34400637	0.524532659	0.222917512
22	6	LineGSTP	4.485098313	0.584377918	0.179766986
23	6	LineGSTP	4.758378036	0.528034577	0.131408082
24	6	LineGSTP	4.97693802	0.51129924	0.341810511
25	6	LineGSTP	5.095589917	0.486569519	0.30102628
26	6	LineGSTP	5.347354736	0.418149397	0.16788193
27	6	LineGSTP	5.609570089	0.382826413	0.278348734
28	6	LineGSTP	5.560640087	0.49358273	0.142594761
29	6	LineGSTP	5.782917289	0.487229867	0.268426779
30	6	LineGSTP	6.090753511	0.400631491	0.282345851
31	6	LineGSTP	6.145363056	0.381227514	0.188315542
32	6	LineGSTP	6.118876279	0.357629326	0.168031812
33	6	LineGSTP	6.241093619	0.397379645	0.16112841
34	6	LineGSTP	6.456852073	0.330759639	0.09593776
35	6	LineGSTP	6.610528083	0.377211126	0.124711132
36	6	LineGSTP	6.646631003	0.354822272	0.117830027
37	6	LineGSTP	6.907576759	0.33231941	0.210215085
38	6	LineGSTP	7.024563351	0.330399963	0.165137429
39	6	LineGSTP	6.956964418	0.328589632	0.314381612
40	6	LineGSTP	7.159042865	0.355988957	0.329090301
1	7	LineGSTP	0.942646039	0.922737455	0.218697846
2	7	LineGSTP	1.526099894	1.068229284	0.228444904
3	7	LineGSTP	1.87317087	0.94979817	0.301836574
4	7	LineGSTP	2.085406197	0.926879927	0.217113514
5	7	LineGSTP	2.317794238	0.769814408	0.247885233
6	7	LineGSTP	2.469497337	0.543271072	0.293264403
7	7	LineGSTP	2.575133728	0.553139847	0.267014216
8	7	LineGSTP	2.66394565	0.625300905	0.106481793
9	7	LineGSTP	2.864427677	0.646501506	0.303726014
10	7	LineGSTP	3.047173563	0.569100738	0.128885993
11	7	LineGSTP	3.314888564	0.53167349	0.415396246
12	7	LineGSTP	3.238785573	0.515100506	0.246261892
13	7	LineGSTP	3.56230463	0.452309942	0.270110348
14	7	LineGSTP	3.445822336	0.530470284	0.303747775
15	7	LineGSTP	3.599593917	0.463556058	0.125722747
16	7	LineGSTP	3.66255613	0.537383901	0.314622096
17	7	LineGSTP	4.109610609	0.50171622	0.210661356
18	7	LineGSTP	4.159173251	0.458944117	0.149369026
19	7	LineGSTP	4.376143104	0.426951143	0.262569365
20	7	LineGSTP	4.553610061	0.466258683	0.238463824
21	7	LineGSTP	4.619300997	0.381471996	0.289559984
22	7	LineGSTP	4.583206823	0.423279129	0.466988996
23	7	LineGSTP	4.867112576	0.415819767	0.474315343
24	7	LineGSTP	4.870584346	0.420852899	0.354079267
25	7	LineGSTP	5.081204637	0.354260796	0.087185113
26	7	LineGSTP	5.29937252	0.404486369	0.141280856
27	7	LineGSTP	5.433746827	0.417941988	0.282911776
28	7	LineGSTP	5.601929733	0.362671265	0.302216227
29	7	LineGSTP	5.623666794	0.47901901	0.273180157
30	7	LineGSTP	5.885415653	0.342695385	0.197027061
31	7	LineGSTP	6.218202463	0.298654404	0.296015048
32	7	LineGSTP	6.200803528	0.325702409	0.206708596
33	7	LineGSTP	6.289306111	0.289073267	0.213171286
34	7	LineGSTP	6.527795273	0.276608047	0.392163827
35	7	LineGSTP	6.547696244	0.253786327	0.061252647
36	7	LineGSTP	6.682632835	0.280257068	0.284886127
37	7	LineGSTP	6.761234977	0.29190067	0.343617547
38	7	LineGSTP	6.879643963	0.251977088	0.265104425
39	7	LineGSTP	6.960390225	0.300499695	0.126664204
40	7	LineGSTP	7.02496338	0.229813212	0.230867533
1	8	LineGSTP	0.968812213	1.042927094	0.276969808
2	8	LineGSTP	1.733510931	1.126746474	0.313160446
3	8	LineGSTP	1.768381876	1.079817187	0.306889271
4	8	LineGSTP	1.976212318	1.303422033	0.314440567
5	8	LineGSTP	2.446562002	1.085692756	0.352763416
6	8	LineGSTP	2.900955095	0.717349836	0.287844575
7	8	LineGSTP	2.982212628	0.807623434	0.346341007
8	8	LineGSTP	3.406052001	0.766949235	0.271328906
9	8	LineGSTP	3.406427621	0.724544378	0.250027877
10	8	LineGSTP	3.498782166	0.740478513	0.307102149
11	8	LineGSTP	3.637884673	0.675816656	0.207877402
12	8	LineGSTP	3.730504544	0.693849901	0.260308716
13	8	LineGSTP	3.942197094	0.733272416	0.282206607
14	8	LineGSTP	4.068657901	0.693755478	0.237872839
15	8	LineGSTP	4.387856104	0.666779434	0.261010022
16	8	LineGSTP	4.793785427	0.700328145	0.268853662
17	8	LineGSTP	4.795981037	0.614587126	0.296148748
18	8	LineGSTP	4.913181419	0.644860442	0.265196082
19	8	LineGSTP	5.079418346	0.590309718	0.243598357
20	8	LineGSTP	5.112002932	0.570367573	0.196292875
21	8	LineGSTP	5.207223223	0.667453408	0.013554873
22	8	LineGSTP	5.203706739	0.689111048	0.128582138
23	8	LineGSTP	5.16253497	0.744667316	0.185113434
24	8	LineGSTP	5.240352848	0.714337771	0.465973415
25	8	LineGSTP	5.465682222	0.640628469	0.372907203
26	8	LineGSTP	5.77908823	0.630813472	0.261866597
27	8	LineGSTP	5.931439639	0.678319993	0.239807631
28	8	LineGSTP	6.006095012	0.586781736	0.329980876
29	8	LineGSTP	6.153095693	0.606836183	0.335182439
30	8	LineGSTP	6.455433375	0.496358395	0.255109296
31	8	LineGSTP	6.363964343	0.53545241	0.329417052
32	8	LineGSTP	6.453777551	0.510517393	0.346536893
33	8	LineGSTP	6.782477547	0.580572122	0.315931347
34	8	LineGSTP	7.030799428	0.467478874	0.416225838
35	8	LineGSTP	7.032722487	0.464364887	0.320618813
36	8	LineGSTP	7.156250161	0.423677344	0.274870396
37	8	LineGSTP	7.215952155	0.468764828	0.308628334
38	8	LineGSTP	7.211738853	0.452087882	0.380712287
39	8	LineGSTP	7.467111087	0.390812406	0.354462724
40	8	LineGSTP	7.709744049	0.39463501	0.25651777
1	9	LineGSTP	0.975262599	1.072434999	0.278637468
2	9	LineGSTP	1.480623259	1.289132456	0.29564773
3	9	LineGSTP	1.799824271	1.64444934	0.37288115
4	9	LineGSTP	2.267023266	1.82271571	0.303806823
5	9	LineGSTP	2.676121473	1.312001526	0.311441936
6	9	LineGSTP	3.274726593	0.835016048	0.37425788
7	9	LineGSTP	3.480248408	0.801461625	0.279890705
8	9	LineGSTP	3.553197069	0.75204374	0.273262935
9	9	LineGSTP	3.643684195	0.953213743	0.277271477
10	9	LineGSTP	3.868992056	0.862221466	0.30239341
11	9	LineGSTP	4.170061664	0.848148339	0.19541514
12	9	LineGSTP	4.380280834	0.757399203	0.367695332
13	9	LineGSTP	4.477869155	0.822444166	0.210762103
14	9	LineGSTP	4.764455244	0.759027459	0.27133549
15	9	LineGSTP	4.928470617	0.719197488	0.298910509
16	9	LineGSTP	5.166642956	0.789179794	0.304386518
17	9	LineGSTP	5.344288745	0.763036355	0.324824439
18	9	LineGSTP	5.503248415	0.830334247	0.26735467
19	9	LineGSTP	5.843541022	0.712961874	0.159445211
20	9	LineGSTP	5.973080643	0.657666507	0.271972887
21	9	LineGSTP	5.965431942	0.676144095	0.475870812
22	9	LineGSTP	6.08272837	0.627511091	0.317663277
23	9	LineGSTP	6.331011142	0.881127138	0.251352643
24	9	LineGSTP	6.46070372	0.952345623	0.083657763
25	9	LineGSTP	6.740107322	0.831725883	0.203836588
26	9	LineGSTP	6.714163182	0.757036682	0.356063224
27	9	LineGSTP	6.875915876	0.669597412	0.337601663
28	9	LineGSTP	6.969935621	0.738930158	0.423254412
29	9	LineGSTP	7.242180265	0.745029849	0.383193446
30	9	LineGSTP	7.461288272	0.681088378	0.376543561
31	9	LineGSTP	7.864377656	0.723167453	0.440550804
32	9	LineGSTP	8.215641009	0.650125624	0.425806147
33	9	LineGSTP	8.286701787	0.557128091	0.202043432
34	9	LineGSTP	8.392961548	0.530965724	0.467279297
35	9	LineGSTP	8.442797932	0.567394881	0.136458512
36	9	LineGSTP	8.497140153	0.481566363	0.370344237
37	9	LineGSTP	8.592806702	0.564051812	0.327819265
38	9	LineGSTP	8.803329489	0.451250944	0.261768354
39	9	LineGSTP	8.999221661	0.523386703	0.306435175
40	9	LineGSTP	9.226364388	0.530187351	0.348656922
1	10	LineGSTP	1.025072931	0.955692863	0.301797655
2	10	LineGSTP	1.331031458	1.199182532	0.222983625
3	10	LineGSTP	1.645843613	1.265370779	0.234076711
4	10	LineGSTP	2.029344971	1.377853337	0.363300708
5	10	LineGSTP	2.489992091	1.29471175	0.312282504
6	10	LineGSTP	2.975337484	0.689741546	0.353086027
7	10	LineGSTP	3.012042773	0.765814557	0.139013958
8	10	LineGSTP	3.086633745	0.665476077	0.250058372
9	10	LineGSTP	3.259425659	0.585077049	0.268211564
10	10	LineGSTP	3.48829587	0.70529888	0.243683189
11	10	LineGSTP	3.814528498	0.709172011	0.250714243
12	10	LineGSTP	4.204636732	0.670887541	0.269244511
13	10	LineGSTP	4.357024916	0.772427486	0.299720328
14	10	LineGSTP	4.540066522	0.783807654	0.231824109
15	10	LineGSTP	4.515274353	0.630687341	0.281656929
16	10	LineGSTP	4.699099956	0.703119211	0.288599697
17	10	LineGSTP	4.695758522	0.69143099	0.197539168
18	10	LineGSTP	5.005847764	0.684309632	0.223131117
19	10	LineGSTP	4.969984873	0.707500596	0.261571823
20	10	LineGSTP	5.440700764	0.611262366	0.257331147
21	10	LineGSTP	5.583656168	0.52247298	0.426311491
22	10	LineGSTP	5.605852786	0.594000664	0.441077876
23	10	LineGSTP	5.736100463	0.702408542	0.550183313
24	10	LineGSTP	6.24479211	0.579158696	0.385216212
25	10	LineGSTP	6.472377079	0.564758851	0.398682614
26	10	LineGSTP	6.865601169	0.523645482	0.434710572
27	10	LineGSTP	6.991420171	0.531634342	0.331640216
28	10	LineGSTP	7.154402615	0.524555048	0.471442158
29	10	LineGSTP	7.586631028	0.576113268	0.352864077
30	10	LineGSTP	7.926261251	0.404539154	0.365240203
31	10	LineGSTP	8.042290945	0.398347671	0.285098018
32	10	LineGSTP	8.284956102	0.345773412	0.074331358
33	10	LineGSTP	8.526729395	0.302411124	0.247370601
34	10	LineGSTP	8.490054938	0.27890492	0.300406174
35	10	LineGSTP	8.605338762	0.313739918	0.30881683
36	10	LineGSTP	8.782193295	0.318641326	0.287684767
37	10	LineGSTP	9.048827047	0.302776551	0.231523012
38	10	LineGSTP	9.113144997	0.323413658	0.257416509
39	10	LineGSTP	9.319804182	0.287523038	0.259500633
40	10	LineGSTP	9.44391827	0.267753422	0.317741721
