## Supplementary material for "Plant breeding simulations with AlphaSimR": Scripts: Results_LinePheno.csv

year	rep	scenario	meanG	varG	accSel
1	1	LinePheno	1.040920528	1.006837459	0.313510714
2	1	LinePheno	1.461336649	1.307198547	0.313611805
3	1	LinePheno	1.910903774	1.322897305	0.281511366
4	1	LinePheno	2.123847933	1.215275619	0.350517688
5	1	LinePheno	2.579200759	1.065781931	0.377968147
6	1	LinePheno	2.898184549	0.888779825	0.346503436
7	1	LinePheno	3.027366331	0.77611632	0.339296753
8	1	LinePheno	3.37744428	0.766817964	0.330391041
9	1	LinePheno	3.56391776	0.803803017	0.284693913
10	1	LinePheno	3.681716873	0.73190658	0.336771801
11	1	LinePheno	4.018045412	0.850219315	0.25583328
12	1	LinePheno	4.111095038	0.732027107	0.278323747
13	1	LinePheno	4.37014851	0.789951799	0.299138616
14	1	LinePheno	4.494267818	0.707484918	0.276846249
15	1	LinePheno	4.818790995	0.706307502	0.153883853
16	1	LinePheno	4.769094432	0.677886656	0.267271146
17	1	LinePheno	4.858949475	0.81493795	0.266841997
18	1	LinePheno	5.122776796	0.749952613	0.202951589
19	1	LinePheno	5.338514678	0.927603692	0.391897017
20	1	LinePheno	5.248196173	0.857247451	0.133984394
21	1	LinePheno	5.641634079	0.656605579	0.331859658
22	1	LinePheno	5.740460401	0.662431675	0.337187716
23	1	LinePheno	5.838041913	0.634323472	0.247714739
24	1	LinePheno	5.924589109	0.789103189	0.241461042
25	1	LinePheno	6.281858235	0.62644713	0.242947055
26	1	LinePheno	6.508725647	0.578550768	0.276726686
27	1	LinePheno	6.647562009	0.633767721	0.282064109
28	1	LinePheno	6.784745882	0.592613612	0.286284329
29	1	LinePheno	6.88242726	0.557383984	0.257623026
30	1	LinePheno	6.729427166	0.63096694	0.247281824
31	1	LinePheno	7.177437985	0.598628062	0.24982832
32	1	LinePheno	7.329385211	0.607755654	0.31776413
33	1	LinePheno	7.427422555	0.628173503	0.231224316
34	1	LinePheno	7.707784477	0.552555057	0.099852271
35	1	LinePheno	7.855121497	0.580529132	0.196157148
36	1	LinePheno	7.982871402	0.511619214	0.14019551
37	1	LinePheno	8.135427213	0.562078034	0.233329054
38	1	LinePheno	8.24668842	0.498164587	0.224663932
39	1	LinePheno	8.413914067	0.513671325	0.255438831
40	1	LinePheno	8.526895253	0.489199466	0.106120147
1	2	LinePheno	1.1532705	1.015639478	0.300108473
2	2	LinePheno	1.462704995	1.449910928	0.309682242
3	2	LinePheno	2.023308825	1.378664764	0.2813569
4	2	LinePheno	2.524104061	1.512009221	0.317219719
5	2	LinePheno	2.647165832	1.368537343	0.376468325
6	2	LinePheno	3.18263385	0.938171021	0.373445245
7	2	LinePheno	3.203117273	0.960722887	0.324234002
8	2	LinePheno	3.367024242	0.995752503	0.227752728
9	2	LinePheno	3.616079723	0.8234376	0.317840132
10	2	LinePheno	3.96532113	0.631120959	0.30984051
11	2	LinePheno	4.226628612	0.61935924	0.290913434
12	2	LinePheno	4.536419277	0.459706082	0.306211589
13	2	LinePheno	4.826898452	0.597767744	0.224334347
14	2	LinePheno	4.723294166	0.501586892	0.222313326
15	2	LinePheno	4.792439899	0.56753865	0.168427415
16	2	LinePheno	4.968245943	0.48637702	0.248834677
17	2	LinePheno	5.106943682	0.476370347	0.26205459
18	2	LinePheno	5.047388306	0.457042355	0.282094822
19	2	LinePheno	5.47024906	0.537453741	0.177610889
20	2	LinePheno	5.596408083	0.417420474	0.216492311
21	2	LinePheno	5.897748532	0.50977505	0.207928983
22	2	LinePheno	5.987350843	0.465315045	0.194180509
23	2	LinePheno	6.133796516	0.445487099	0.214032595
24	2	LinePheno	6.091874434	0.424611631	0.210162088
25	2	LinePheno	6.184043501	0.444775627	0.177406084
26	2	LinePheno	6.402269337	0.485559538	0.241283906
27	2	LinePheno	6.513844758	0.458354807	0.121730161
28	2	LinePheno	6.743222198	0.493734986	0.226391087
29	2	LinePheno	7.004100557	0.365914808	0.201786574
30	2	LinePheno	6.96210195	0.327749214	0.183752187
31	2	LinePheno	7.020496542	0.287078156	0.213124735
32	2	LinePheno	7.16162753	0.338546553	0.182422751
33	2	LinePheno	7.120228731	0.297473548	0.119969718
34	2	LinePheno	7.332601773	0.322545628	0.121492286
35	2	LinePheno	7.596668852	0.349584724	0.176297921
36	2	LinePheno	7.695657909	0.347635679	0.254999886
37	2	LinePheno	7.774776914	0.331663253	0.222086438
38	2	LinePheno	7.914248236	0.285028851	0.18775194
39	2	LinePheno	7.866788667	0.281635938	0.22861149
40	2	LinePheno	7.957100081	0.284010167	0.223059265
1	3	LinePheno	1.048450853	0.924414782	0.272847033
2	3	LinePheno	1.501629166	1.273718479	0.301371689
3	3	LinePheno	1.840528158	1.310469896	0.287902814
4	3	LinePheno	2.139480599	1.082208125	0.364106306
5	3	LinePheno	2.315374385	0.912704858	0.356535279
6	3	LinePheno	2.809394419	0.660970067	0.279216244
7	3	LinePheno	2.784049137	0.586061936	0.269726249
8	3	LinePheno	3.052418115	0.602858162	0.191805993
9	3	LinePheno	3.279029792	0.588553128	0.252803874
10	3	LinePheno	3.378790175	0.560272303	0.140002594
11	3	LinePheno	3.525902422	0.558029264	0.27853677
12	3	LinePheno	3.772845198	0.492290604	0.217967667
13	3	LinePheno	3.855317952	0.457352885	0.258428393
14	3	LinePheno	3.986159092	0.503683806	0.231354397
15	3	LinePheno	4.29191764	0.533789042	0.206122306
16	3	LinePheno	4.402392816	0.471630205	0.219184766
17	3	LinePheno	4.487399316	0.490105211	0.288214374
18	3	LinePheno	4.603630189	0.431724306	0.234170114
19	3	LinePheno	4.645347964	0.438079859	0.22508692
20	3	LinePheno	4.787725798	0.439107611	0.209637063
21	3	LinePheno	4.940718913	0.423199907	0.211143449
22	3	LinePheno	5.202611565	0.580016331	0.222824895
23	3	LinePheno	5.25892793	0.4415092	0.167795375
24	3	LinePheno	5.471019452	0.401613293	0.152993404
25	3	LinePheno	5.412781037	0.384260803	0.208693382
26	3	LinePheno	5.425341625	0.39545909	0.20723689
27	3	LinePheno	5.493701944	0.416977018	0.170529518
28	3	LinePheno	5.769164763	0.446995699	0.182296912
29	3	LinePheno	5.792019348	0.496145823	0.203503914
30	3	LinePheno	5.969622319	0.422700004	0.247079826
31	3	LinePheno	6.135025092	0.430236993	0.079908447
32	3	LinePheno	6.16337118	0.443872945	0.192472922
33	3	LinePheno	6.300550918	0.456728722	0.220532539
34	3	LinePheno	6.42182907	0.394509801	0.029069393
35	3	LinePheno	6.479489275	0.486383985	0.185329839
36	3	LinePheno	6.553330277	0.432072195	0.21055333
37	3	LinePheno	6.584511529	0.429225624	0.201142197
38	3	LinePheno	6.707634626	0.409257802	0.174782441
39	3	LinePheno	6.82894105	0.379587787	0.216742711
40	3	LinePheno	7.008701619	0.42765791	0.136236001
1	4	LinePheno	1.074381872	1.017776745	0.321751976
2	4	LinePheno	1.540604821	1.2057561	0.317073432
3	4	LinePheno	2.03369177	1.321061153	0.297368197
4	4	LinePheno	2.206637402	1.349841323	0.271895956
5	4	LinePheno	2.560063084	1.165943382	0.343911707
6	4	LinePheno	2.796725643	0.745344837	0.299834878
7	4	LinePheno	2.780780444	0.794728385	0.289656866
8	4	LinePheno	2.799189285	0.841054955	0.208215115
9	4	LinePheno	3.280364468	1.118101491	0.189417169
10	4	LinePheno	3.494623473	1.018301304	0.252488747
11	4	LinePheno	3.97517625	0.85801831	0.338915916
12	4	LinePheno	4.15080096	0.854321415	0.393149398
13	4	LinePheno	4.196403256	0.769964396	0.311664693
14	4	LinePheno	4.22654111	0.748485344	0.323669709
15	4	LinePheno	4.348364086	0.835195251	0.289416741
16	4	LinePheno	4.481195924	0.828435771	0.218575129
17	4	LinePheno	4.729669779	0.758380893	0.274600934
18	4	LinePheno	5.162692917	0.660144639	0.191228611
19	4	LinePheno	5.332591303	0.686995716	0.217265176
20	4	LinePheno	5.418223925	0.624734338	0.246095077
21	4	LinePheno	5.654261428	0.754638835	0.278825348
22	4	LinePheno	5.71648033	0.627227331	0.2503629
23	4	LinePheno	5.826161354	0.620497519	0.256439412
24	4	LinePheno	5.921555708	0.699847339	0.270267802
25	4	LinePheno	6.277814098	0.601705693	0.240145446
26	4	LinePheno	6.456563772	0.633540257	0.232911982
27	4	LinePheno	6.665506873	0.707208568	0.284769235
28	4	LinePheno	6.937007897	0.52139664	0.276763054
29	4	LinePheno	7.071081774	0.506031902	0.197665801
30	4	LinePheno	7.043388135	0.560348825	0.084374941
31	4	LinePheno	7.154758346	0.510038261	0.231115065
32	4	LinePheno	7.193340752	0.562132893	0.210745201
33	4	LinePheno	7.376329909	0.634598992	0.246030866
34	4	LinePheno	7.584182066	0.455431136	0.258420184
35	4	LinePheno	7.783430523	0.510724151	0.235398058
36	4	LinePheno	7.969653	0.466228326	0.233120885
37	4	LinePheno	8.189066645	0.436200795	0.25450685
38	4	LinePheno	8.197355498	0.449770646	0.163376865
39	4	LinePheno	8.244990985	0.43300188	0.269505673
40	4	LinePheno	8.395479695	0.41466315	0.215866432
1	5	LinePheno	1.023486934	1.261567016	0.35077534
2	5	LinePheno	1.394652301	1.698283208	0.353166907
3	5	LinePheno	2.013390654	1.900680332	0.338494399
4	5	LinePheno	2.325205589	1.821965114	0.393541232
5	5	LinePheno	2.84496113	1.899665653	0.411227944
6	5	LinePheno	3.190563194	1.33106819	0.387629508
7	5	LinePheno	3.167017104	1.512739715	0.395482865
8	5	LinePheno	3.426356396	1.397574829	0.395203115
9	5	LinePheno	3.657465266	1.421993867	0.410409491
10	5	LinePheno	3.96602477	1.613334777	0.401176913
11	5	LinePheno	4.586454225	1.184311089	0.262841818
12	5	LinePheno	4.884773273	1.216464765	0.51099804
13	5	LinePheno	5.163290266	1.193626044	0.351523606
14	5	LinePheno	5.441355793	1.223805755	0.35938416
15	5	LinePheno	5.586601719	1.092956134	0.337038324
16	5	LinePheno	5.698678754	1.295688698	0.333020623
17	5	LinePheno	5.992785564	1.151311323	0.341048626
18	5	LinePheno	6.319492647	1.063773063	0.233955718
19	5	LinePheno	6.403871585	1.098272816	0.389179847
20	5	LinePheno	6.901626349	1.021506949	0.225370242
21	5	LinePheno	7.053454225	0.971760206	0.390544052
22	5	LinePheno	7.369204513	0.961358302	0.282099188
23	5	LinePheno	7.346922049	1.008219731	0.362615484
24	5	LinePheno	7.554215958	0.95673525	0.296494619
25	5	LinePheno	7.501069168	0.969333336	0.306971628
26	5	LinePheno	7.653827674	0.98395022	0.287090234
27	5	LinePheno	8.015060986	1.093183823	0.313999469
28	5	LinePheno	8.480316623	0.959753391	0.296038283
29	5	LinePheno	8.808711194	0.96194803	0.328934507
30	5	LinePheno	9.107986672	0.721023306	0.260577072
31	5	LinePheno	9.42394515	0.699093759	0.307377257
32	5	LinePheno	9.55360616	0.631271389	0.286869343
33	5	LinePheno	9.543673011	0.631367793	0.271140925
34	5	LinePheno	9.592433136	0.655383077	0.282543969
35	5	LinePheno	9.538219418	0.773580152	0.206937583
36	5	LinePheno	9.720464902	0.7848197	0.255650122
37	5	LinePheno	10.14923108	0.941520634	0.2558868
38	5	LinePheno	10.11579714	0.972846154	0.31246845
39	5	LinePheno	10.47262655	0.901020561	0.368276703
40	5	LinePheno	10.72365911	0.673767769	0.006168046
1	6	LinePheno	0.955830318	0.992882543	0.294958259
2	6	LinePheno	1.386597457	0.946179266	0.205594715
3	6	LinePheno	1.476665216	1.214567444	0.264953162
4	6	LinePheno	1.675337416	0.978795514	0.243644179
5	6	LinePheno	2.071026591	0.921092001	0.279575813
6	6	LinePheno	2.503681386	0.612447682	0.310368671
7	6	LinePheno	2.382413048	0.619150807	0.265084633
8	6	LinePheno	2.383744709	0.608041392	0.251357695
9	6	LinePheno	2.570931269	0.641621247	0.233936598
10	6	LinePheno	2.754245247	0.75437674	0.249719965
11	6	LinePheno	3.001118102	0.68149961	0.258922506
12	6	LinePheno	3.111768359	0.596915737	0.295832051
13	6	LinePheno	3.601308984	0.513714257	0.26613041
14	6	LinePheno	3.551968669	0.532495508	-0.076387109
15	6	LinePheno	3.69529446	0.481861605	0.256959537
16	6	LinePheno	3.915971069	0.484236939	0.093500405
17	6	LinePheno	4.114456206	0.429741438	0.192127777
18	6	LinePheno	4.091499512	0.457072638	0.193300986
19	6	LinePheno	4.277780546	0.480958376	0.230282906
20	6	LinePheno	4.370297314	0.467628054	0.212001391
21	6	LinePheno	4.34759908	0.534319914	0.249380417
22	6	LinePheno	4.548784988	0.591449732	0.19388097
23	6	LinePheno	4.787047698	0.57741654	0.252475246
24	6	LinePheno	4.851509455	0.600394918	0.22868753
25	6	LinePheno	5.109690122	0.401008828	0.351371788
26	6	LinePheno	5.179779071	0.399512808	0.170256305
27	6	LinePheno	5.176801771	0.404061752	0.199579667
28	6	LinePheno	5.207027129	0.436129844	0.115350187
29	6	LinePheno	5.306257402	0.418139727	0.147182325
30	6	LinePheno	5.374936632	0.460405792	0.18113402
31	6	LinePheno	5.675358489	0.482813168	0.176849001
32	6	LinePheno	5.859111258	0.436112952	0.211542492
33	6	LinePheno	5.87306113	0.442500568	0.220824816
34	6	LinePheno	5.998504472	0.366638878	0.125968331
35	6	LinePheno	6.057792688	0.356379162	0.181625315
36	6	LinePheno	6.016110487	0.437751496	0.151621419
37	6	LinePheno	6.185374552	0.534188933	0.21413452
38	6	LinePheno	6.23589265	0.494390211	0.215563816
39	6	LinePheno	6.577611209	0.56097418	0.112314791
40	6	LinePheno	6.740012811	0.448025007	0.236630238
1	7	LinePheno	0.942646039	0.922737455	0.218697846
2	7	LinePheno	1.526099894	1.068229284	0.228444904
3	7	LinePheno	1.87317087	0.94979817	0.301836574
4	7	LinePheno	2.085406197	0.926879927	0.217113514
5	7	LinePheno	2.317794238	0.769814408	0.247885233
6	7	LinePheno	2.469497337	0.543271072	0.293264403
7	7	LinePheno	2.575133728	0.553139847	0.267014216
8	7	LinePheno	2.66394565	0.625300905	0.106481793
9	7	LinePheno	2.864427677	0.646501506	0.303726014
10	7	LinePheno	3.047173563	0.569100738	0.128885993
11	7	LinePheno	3.314888564	0.53167349	0.415396246
12	7	LinePheno	3.238785573	0.515100506	0.246261892
13	7	LinePheno	3.56230463	0.452309942	0.270110348
14	7	LinePheno	3.445822336	0.530470284	0.303747775
15	7	LinePheno	3.599593917	0.463556058	0.125722747
16	7	LinePheno	3.66255613	0.537383901	0.314622096
17	7	LinePheno	4.109610609	0.50171622	0.210661356
18	7	LinePheno	4.159173251	0.458944117	0.149369026
19	7	LinePheno	4.376143104	0.426951143	0.262569365
20	7	LinePheno	4.553610061	0.466258683	0.238463824
21	7	LinePheno	4.620188315	0.388608319	0.219912592
22	7	LinePheno	4.649218909	0.479523952	0.215712886
23	7	LinePheno	4.662763228	0.478340764	0.200704986
24	7	LinePheno	4.732832389	0.4937324	0.118585582
25	7	LinePheno	4.862586051	0.470200842	0.191067727
26	7	LinePheno	5.049913197	0.412896482	0.232298704
27	7	LinePheno	5.243901169	0.386741381	0.215127557
28	7	LinePheno	5.270715504	0.304791067	0.199124723
29	7	LinePheno	5.491144975	0.298179623	0.143413638
30	7	LinePheno	5.580520373	0.347662392	0.021661766
31	7	LinePheno	5.676476208	0.320076425	0.190740587
32	7	LinePheno	5.800785162	0.344431318	0.216136858
33	7	LinePheno	5.930566611	0.393217264	0.183327505
34	7	LinePheno	5.977866704	0.388769542	0.231112988
35	7	LinePheno	6.026545663	0.39752212	0.175139701
36	7	LinePheno	6.234365033	0.44301443	0.15851666
37	7	LinePheno	6.275044732	0.416991542	0.094130547
38	7	LinePheno	6.419267043	0.4066413	0.208868062
39	7	LinePheno	6.565084525	0.366379324	0.22196166
40	7	LinePheno	6.611095796	0.349315523	0.18883549
1	8	LinePheno	0.968812213	1.042927094	0.276969808
2	8	LinePheno	1.733510931	1.126746474	0.313160446
3	8	LinePheno	1.768381876	1.079817187	0.306889271
4	8	LinePheno	1.976212318	1.303422033	0.314440567
5	8	LinePheno	2.446562002	1.085692756	0.352763416
6	8	LinePheno	2.900955095	0.717349836	0.287844575
7	8	LinePheno	2.982212628	0.807623434	0.346341007
8	8	LinePheno	3.406052001	0.766949235	0.271328906
9	8	LinePheno	3.406427621	0.724544378	0.250027877
10	8	LinePheno	3.498782166	0.740478513	0.307102149
11	8	LinePheno	3.637884673	0.675816656	0.207877402
12	8	LinePheno	3.730504544	0.693849901	0.260308716
13	8	LinePheno	3.942197094	0.733272416	0.282206607
14	8	LinePheno	4.068657901	0.693755478	0.237872839
15	8	LinePheno	4.387856104	0.666779434	0.261010022
16	8	LinePheno	4.793785427	0.700328145	0.268853662
17	8	LinePheno	4.795981037	0.614587126	0.296148748
18	8	LinePheno	4.913181419	0.644860442	0.265196082
19	8	LinePheno	5.079418346	0.590309718	0.243598357
20	8	LinePheno	5.112002932	0.570367573	0.196292875
21	8	LinePheno	5.204849701	0.678795743	0.229200209
22	8	LinePheno	5.386376091	0.71260891	0.157055918
23	8	LinePheno	5.640448192	0.738237289	0.291564396
24	8	LinePheno	5.859522912	0.737647441	0.271903423
25	8	LinePheno	6.018563787	0.715779342	0.3265642
26	8	LinePheno	6.128829186	0.670811239	0.279572849
27	8	LinePheno	6.36561209	0.587437155	0.302683719
28	8	LinePheno	6.473382832	0.57346406	0.265970016
29	8	LinePheno	6.496630003	0.522368916	0.243098212
30	8	LinePheno	6.639064226	0.516663268	0.218581189
31	8	LinePheno	6.811377772	0.516589849	0.242538713
32	8	LinePheno	6.954014704	0.538520651	0.225558104
33	8	LinePheno	7.224741707	0.563477007	0.27906948
34	8	LinePheno	7.396224951	0.522431655	0.121992818
35	8	LinePheno	7.409753426	0.527967864	-0.026954061
36	8	LinePheno	7.502506319	0.479786018	0.150172427
37	8	LinePheno	7.617719989	0.463653648	0.220907356
38	8	LinePheno	7.755399705	0.518584686	0.213625995
39	8	LinePheno	7.928444497	0.453220053	0.224315659
40	8	LinePheno	7.926791112	0.521019366	0.200497524
1	9	LinePheno	0.975262599	1.072434999	0.278637468
2	9	LinePheno	1.480623259	1.289132456	0.29564773
3	9	LinePheno	1.799824271	1.64444934	0.37288115
4	9	LinePheno	2.267023266	1.82271571	0.303806823
5	9	LinePheno	2.676121473	1.312001526	0.311441936
6	9	LinePheno	3.274726593	0.835016048	0.37425788
7	9	LinePheno	3.480248408	0.801461625	0.279890705
8	9	LinePheno	3.553197069	0.75204374	0.273262935
9	9	LinePheno	3.643684195	0.953213743	0.277271477
10	9	LinePheno	3.868992056	0.862221466	0.30239341
11	9	LinePheno	4.170061664	0.848148339	0.19541514
12	9	LinePheno	4.380280834	0.757399203	0.367695332
13	9	LinePheno	4.477869155	0.822444166	0.210762103
14	9	LinePheno	4.764455244	0.759027459	0.27133549
15	9	LinePheno	4.928470617	0.719197488	0.298910509
16	9	LinePheno	5.166642956	0.789179794	0.304386518
17	9	LinePheno	5.344288745	0.763036355	0.324824439
18	9	LinePheno	5.503248415	0.830334247	0.26735467
19	9	LinePheno	5.843541022	0.712961874	0.159445211
20	9	LinePheno	5.973080643	0.657666507	0.271972887
21	9	LinePheno	5.956066839	0.683134031	0.266412004
22	9	LinePheno	6.160150152	0.645838797	0.27906804
23	9	LinePheno	6.270435489	0.659841241	0.28779813
24	9	LinePheno	6.356226771	0.714024056	0.260678365
25	9	LinePheno	6.537130042	0.692009417	0.264555614
26	9	LinePheno	7.030946476	0.646643867	0.179238563
27	9	LinePheno	7.05241599	0.585167287	0.18064457
28	9	LinePheno	7.271789192	0.659833041	0.256528031
29	9	LinePheno	7.34472508	0.63934801	0.253841828
30	9	LinePheno	7.618881948	0.611523482	0.286894672
31	9	LinePheno	7.756965578	0.668899591	0.271429668
32	9	LinePheno	7.945459746	0.516949744	0.229435858
33	9	LinePheno	8.080851279	0.539561939	0.227856154
34	9	LinePheno	8.296909948	0.583830513	0.239385024
35	9	LinePheno	8.567817676	0.521429791	0.218566449
36	9	LinePheno	8.599987616	0.503763866	0.235930263
37	9	LinePheno	8.834358653	0.53753664	0.228768571
38	9	LinePheno	9.026286845	0.545210646	0.143377175
39	9	LinePheno	9.100783507	0.528079234	0.249651351
40	9	LinePheno	9.287779307	0.476127708	0.271702121
1	10	LinePheno	1.025072931	0.955692863	0.301797655
2	10	LinePheno	1.331031458	1.199182532	0.222983625
3	10	LinePheno	1.645843613	1.265370779	0.234076711
4	10	LinePheno	2.029344971	1.377853337	0.363300708
5	10	LinePheno	2.489992091	1.29471175	0.312282504
6	10	LinePheno	2.975337484	0.689741546	0.353086027
7	10	LinePheno	3.012042773	0.765814557	0.139013958
8	10	LinePheno	3.086633745	0.665476077	0.250058372
9	10	LinePheno	3.259425659	0.585077049	0.268211564
10	10	LinePheno	3.48829587	0.70529888	0.243683189
11	10	LinePheno	3.814528498	0.709172011	0.250714243
12	10	LinePheno	4.204636732	0.670887541	0.269244511
13	10	LinePheno	4.357024916	0.772427486	0.299720328
14	10	LinePheno	4.540066522	0.783807654	0.231824109
15	10	LinePheno	4.515274353	0.630687341	0.281656929
16	10	LinePheno	4.699099956	0.703119211	0.288599697
17	10	LinePheno	4.695758522	0.69143099	0.197539168
18	10	LinePheno	5.005847764	0.684309632	0.223131117
19	10	LinePheno	4.969984873	0.707500596	0.261571823
20	10	LinePheno	5.440700764	0.611262366	0.257331147
21	10	LinePheno	5.590966594	0.527298029	0.277293118
22	10	LinePheno	5.837937103	0.490923646	0.223431575
23	10	LinePheno	5.835123931	0.500611479	0.238734979
24	10	LinePheno	6.065521903	0.586624694	0.248381483
25	10	LinePheno	6.071271383	0.492829752	0.224742147
26	10	LinePheno	6.278030078	0.540559447	0.255004725
27	10	LinePheno	6.354420875	0.591054688	0.222956941
28	10	LinePheno	6.533395231	0.455991292	0.236750169
29	10	LinePheno	6.565556254	0.527874872	0.06370262
30	10	LinePheno	6.735913388	0.451722432	0.218035104
31	10	LinePheno	7.066277535	0.479684269	0.230066797
32	10	LinePheno	6.987712093	0.480422299	0.227377486
33	10	LinePheno	7.089344474	0.450931964	0.231322153
34	10	LinePheno	7.218806025	0.504495758	0.188025597
35	10	LinePheno	7.194646616	0.467593752	0.245361392
36	10	LinePheno	7.361511186	0.478855598	0.278986401
37	10	LinePheno	7.628739072	0.51854643	0.250003273
38	10	LinePheno	7.83636475	0.476926042	0.161134049
39	10	LinePheno	8.010204746	0.498260615	0.30692613
40	10	LinePheno	8.160608479	0.42798667	0.225452393
